# High-throughput diversification of protein-ligand surfaces to discover chemical inducers of proximity

**DOI:** 10.1101/2024.09.30.615685

**Authors:** James B. Shaum, Miquel Muñoz i Ordoño, Erica A. Steen, Daniela V. Wenge, Hakyung Cheong, Jordan Janowski, Moritz Hunkeler, Eric M. Bilotta, Zoe Rutter, Paige A. Barta, Abby M. Thornhill, Natalia Milosevich, Lauren M. Hargis, Timothy R. Bishop, Trever R. Carter, Bryce da Camara, Matthias Hinterndorfer, Lucas Dada, Wen-Ji He, Fabian Offensperger, Hirotake Furihata, Sydney R. Schweber, Charlie Hatton, Yanhe (Crane) Wen, Benjamin F. Cravatt, Keary M. Engle, Katherine A. Donovan, Bruno Melillo, Seiya Kitamura, Alessio Ciulli, Scott A. Armstrong, Eric S. Fischer, Georg E. Winter, Michael A. Erb

**Author notes:** These authors contributed equally to this work (James B. Shaum, Miquel Muñoz i Ordoño).

## Abstract

Chemical inducers of proximity (CIPs) stabilize biomolecular interactions, often causing an emergent rewiring of cellular biochemistry^1,2^. While rational design strategies can expedite the discovery of heterobifunctional CIPs, monovalent, molecular glue-like CIPs have relied predominantly on serendipity^3^. Envisioning a prospective approach to discover molecular glues for a pre-selected target, we hypothesized that pre-existing ligands could be systematically decorated with chemical modifications to empirically discover protein-ligand surfaces that are tuned to cooperatively engage another protein interface. Here, we used sulfur(VI)-fluoride exchange (SuFEx)-based high-throughput chemistry (HTC) to install 3,163 structurally diverse chemical building blocks onto ENL and BRD4 ligands and then screened the crude products for degrader activity. This revealed dHTC1, a potent, selective, and stereochemistry-dependent degrader of ENL. It recruits CRL4^CRBN^ to ENL through an extended interface of protein-protein and protein-ligand contacts, but only after pre-forming the ENL:dHTC1 complex. We also characterized two structurally distinct BRD4 degraders, including dHTC3, a molecular glue that selectively dimerizes the first bromodomain of BRD4 to SCF^FBXO3^, an E3 ligase not previously accessible for chemical rewiring. Altogether, this study introduces HTC as a facile tool to discover new CIPs and actionable cellular effectors of proximity pharmacology.
