## Extended Data Table 05 dHTC1 APMS results for "High-throughput diversification of protein-ligand surfaces to discover chemical inducers of proximity"

### Sheet: Sheet1
Accession	Gene.Symbol	logFC	t	P.Value
P51825	AFF1	5.59556	51.7537	2.66706e-11
Q9UHB7	AFF4	5.78791	42.7299	1.20886e-10
P42568	MLLT3	4.86686	40.8891	1.71041e-10
Q03111	MLLT1	6.61722	35.3975	5.32495e-10
P34897	SHMT2	1.75342	14.0433	7.11998e-07
Q71RC2	LARP4	-0.708111	-14.0837	6.96545e-07
P55199	ELL	3.06612	11.8654	2.55792e-06
Q9H6S0	YTHDC2	2.55081	10.7666	5.30059e-06
P50750	CDK9	1.96738	10.7242	5.45864e-06
P60510	PPP4C	-0.718909	-9.50784	1.3303e-05
P78406	RAE1	-0.980169	-11.0387	4.39913e-06
P62851	RPS25	1.03326	9.99116	9.23309e-06
Q92522	H1FX	0.474387	8.82217	2.29721e-05
P60900	PSMA6	-0.915524	-6.39402	0.000220512
Q16342	PDCD2	0.606353	6.82254	0.000141703
P48729	CSNK1A1	0.831791	6.47454	0.000202605
P51826	AFF3	1.63808	5.67284	0.000487727
Q15233	NONO	0.765006	6.69009	0.000162098
Q96PK6	RBM14	0.53178	6.67672	0.000164331
Q6UXN9	WDR82	-0.819787	-5.55831	0.000556644
Q9NPA8	ENY2	-0.493987	-5.99314	0.00034008
O95757	HSPA4L	-0.540018	-5.7642	0.000439467
Q71UM5	RPS27L	1.34291	6.08795	0.000306419
P32322	PYCR1	-0.290878	-5.91003	0.000372962
A5YKK6	CNOT1	0.617111	5.30272	0.000752378
P55769	SNU13	-1.00512	-5.41168	0.000660963
Q92598	HSPH1	-0.436332	-5.81524	0.00041481
Q9NZN8	CNOT2	0.602646	5.02702	0.00105192
P13995	MTHFD2	-0.819234	-5.77037	0.000436402
Q9H6E4	CCDC134	-0.981307	-4.97864	0.00111688
Q8IZ69	TRMT2A	0.691931	4.87416	0.00127262
P62263	RPS14	-0.334548	-6.56947	0.000183529
P42768	WAS	-0.712184	-4.8607	0.00129434
O60341	KDM1A	-0.48674	-4.90836	0.00121917
P30260	CDC27	-0.518993	-4.83956	0.0013293
P23396	RPS3	-0.331272	-6.46191	0.000205304
O96013	PAK4	1.15894	4.55848	0.00190619
Q99536	VAT1	2.43618	5.61011	0.000524229
P61353	RPL27	0.58196	5.22163	0.000829404
Q9BY44	EIF2A	-0.507841	-5.78795	0.0004278
P82912	MRPS11	-0.589983	-4.79969	0.00139806
Q9Y324	FCF1	0.557604	4.91262	0.00121269
Q9NVV4	MTPAP	0.492429	4.08168	0.00360811
P0DTU4	P0DTU4	0.400481	4.26115	0.00282659
Q96EY1	DNAJA3	-0.249227	-4.95355	0.00115227
P19474	TRIM21	0.408966	6.04448	0.000321375
Q9Y5U2	TSSC4	0.841087	3.63726	0.00673889
O43516	WIPF1	-0.477784	-4.03908	0.00382604
P23246	SFPQ	0.597029	5.16778	0.000885311
O43684	BUB3	-0.767941	-4.68427	0.00161991
P50914	RPL14	1.14434	4.24767	0.0028784
Q99417	MYCBP	-0.624215	-3.78305	0.00547309
Q92841	DDX17	0.359801	4.22809	0.00295552
P18754	RCC1	-0.706623	-3.59259	0.00718672
Q9Y295	DRG1	-0.579645	-4.1782	0.00316232
P52948	NUP98	-0.392443	-4.48765	0.00209128
Q8IZQ5	SELENOH	-0.521719	-3.99621	0.00405971
Q96C36	PYCR2	-0.281532	-4.30351	0.00267017
O43390	HNRNPR	-0.384022	-4.2645	0.00281384
P53634	CTSC	0.346427	4.06077	0.00371339
Q15369	ELOC	1.01227	3.83043	0.00511859
P55072	VCP	-0.27015	-5.32715	0.000730732
Q02338	BDH1	-0.377488	-3.51027	0.00809718
Q96I25	RBM17	0.889091	3.46078	0.00870299
P35579	MYH9	-0.543998	-3.37601	0.00985498
Q08J23	NSUN2	0.425424	3.62435	0.00686517
P06730	EIF4E	-0.592293	-3.51571	0.00803335
Q12904	AIMP1	-0.694695	-3.5405	0.0077493
P34932	HSPA4	-0.419047	-3.68898	0.00625736
Q9NPE3	NOP10	-0.516304	-3.8053	0.00530344
Q96J01	THOC3	-0.438427	-3.52307	0.0079479
P61247	RPS3A	-0.230523	-4.82593	0.00135238
P41250	GARS1	-0.716862	-3.03531	0.0163864
Q8WVM7	STAG1	0.849935	3.32232	0.0106675
Q9NTI5	PDS5B	0.287503	4.10943	0.0034734
Q9Y421	FAM32A	0.833424	3.79001	0.00541947
Q14498	RBM39	0.435798	3.38246	0.009762
Q13310	PABPC4	0.975331	3.17231	0.0133349
Q9P016	THYN1	-0.570701	-3.37261	0.00990449
Q5T4S7	UBR4	0.566993	3.02087	0.0167482
Q8ND04	SMG8	-0.371981	-3.55702	0.00756597
Q13895	BYSL	0.719658	3.01433	0.0169148
Q9UBU9	NXF1	-0.405385	-3.22302	0.012362
Q8WVC0	LEO1	0.474759	3.32661	0.0106
P40939	HADHA	-0.539703	-3.08306	0.0152472
P22830	FECH	0.721503	3.07775	0.0153697
Q9GZT3	SLIRP	-0.545109	-3.56498	0.00747928
Q6PK04	CCDC137	0.95906	3.25207	0.0118387
Q9NV79	PCMTD2	0.605848	3.12129	0.0143951
O43768	ENSA	-0.557636	-3.29873	0.0110465
P51149	RAB7A	-0.827082	-2.82533	0.0225553
Q7RTV0	PHF5A	-0.591213	-3.46174	0.00869079
Q8WXF1	PSPC1	0.544548	3.00542	0.0171444
P62314	SNRPD1	-0.998337	-3.7197	0.00598876
Q06323	PSME1	-1.02042	-3.00242	0.0172227
P84090	ERH	-0.420597	-4.15778	0.00325143
P37108	SRP14	-0.630812	-4.24597	0.00288503
Q9UPN9	TRIM33	1.19396	2.63181	0.0303754
Q499Z4	ZNF672	0.388741	2.84058	0.0220349
Q96DI7	SNRNP40	-0.308384	-3.30867	0.0108851
P35249	RFC4	-0.295292	-3.38778	0.00968578
P48730	CSNK1D	0.563317	3.01313	0.0169455
P26641	EEF1G	-0.520548	-3.44517	0.00890387
Q5XG87	TENT4A	0.951925	2.91621	0.0196325
Q9Y383	LUC7L2	0.290345	3.62036	0.00690472
O00488	ZNF593	0.899932	2.92828	0.019275
Q86UW6	N4BP2	-0.498737	-2.74331	0.0255801
Q6P1J9	CDC73	0.242087	3.27532	0.0114367
P41223	BUD31	-0.371011	-3.72327	0.00595838
P78344	EIF4G2	0.391772	2.99821	0.017333
P99999	CYCS	-1.19366	-3.02998	0.0165191
Q13257	MAD2L1	0.660001	2.54829	0.0345637
P63167	DYNLL1	-0.632663	-2.80794	0.023164
O43809	NUDT21	-0.507086	-3.68544	0.00628905
Q99873	PRMT1	-0.539138	-2.77429	0.0243909
O75616	ERAL1	0.357529	2.69192	0.0276852
P07384	CAPN1	0.694534	2.54495	0.0347428
Q92615	LARP4B	0.879548	2.47939	0.0384589
P62191	PSMC1	0.645573	2.76123	0.0248851
P46013	MKI67	-0.296423	-2.66941	0.0286628
Q15008	PSMD6	-0.778532	-2.37624	0.0451384
Q86W42	THOC6	-0.533717	-2.63458	0.0302457
Q96BK5	PINX1	-0.588379	-2.48329	0.038227
O00425	IGF2BP3	0.470897	2.40834	0.042943
P36873	PPP1CC	0.318696	2.75817	0.0250022
Q8NDD1	C1orf131	1.273	2.71081	0.0268915
Q16576	RBBP7	0.609452	2.26022	0.0540552
P17844	DDX5	0.305688	3.36497	0.0100166
Q96BP2	CHCHD1	-0.391097	-3.11213	0.0145945
Q96QT4	TRPM7	0.425331	2.57709	0.0330567
Q9BZE9	ASPSCR1	-0.35767	-2.8313	0.0223502
P35232	PHB	0.3104	2.869	0.0210982
Q9HBE1	PATZ1	0.428418	2.58372	0.0327192
O15160	POLR1C	0.777569	2.45457	0.0399688
Q9UJX2	CDC23	-0.361012	-2.85309	0.0216174
Q9BUJ2	HNRNPUL1	-0.284132	-2.84462	0.0218992
P09874	PARP1	-0.511105	-2.24987	0.0549314
O00203	AP3B1	0.586811	2.5051	0.0369556
P35580	MYH10	-0.657868	-2.3686	0.0456773
Q8N3U4	STAG2	0.414699	3.0495	0.0160389
Q00403	GTF2B	-0.487118	-2.81487	0.0229197
Q86WX3	RPS19BP1	-0.440342	-2.58236	0.032788
O95400	CD2BP2	-0.546452	-2.35503	0.0466507
Q9C0J8	WDR33	0.378629	2.42448	0.0418799
Q9UBB9	TFIP11	0.325038	2.4198	0.0421852
Q8N0Z6	TTC5	-0.541341	-2.28252	0.0522142
P62888	RPL30	-0.388522	-3.33948	0.0104003
P54886	ALDH18A1	0.29731	2.66584	0.0288209
O43172	PRPF4	-0.391377	-2.53817	0.0351095
P61289	PSME3	-0.37438	-2.40839	0.0429395
P62750	RPL23A	0.48824	3.69673	0.00618838
P50991	CCT4	-0.385396	-2.83351	0.0222746
Q9BWS9	CHID1	-0.542188	-2.27114	0.0531459
O00410	IPO5	-0.373175	-2.20119	0.0592459
Q16795	NDUFA9	0.441894	2.36217	0.0461362
Q00059	TFAM	-0.230793	-2.99497	0.0174182
P49588	AARS1	-0.272716	-2.38332	0.0446446
P18065	IGFBP2	0.548889	2.07557	0.0719877
Q14558	PRPSAP1	0.26438	2.28247	0.052218
Q9NYZ3	GTSE1	-0.548329	-2.24169	0.0556338
P46940	IQGAP1	-0.702875	-2.10596	0.0686774
P11021	HSPA5	-0.185276	-3.63607	0.00675043
Q13573	SNW1	-0.204723	-2.50958	0.0366999
O43175	PHGDH	0.629106	2.19304	0.0600003
P62491	RAB11A	-0.686252	-2.33704	0.047973
O15117	FYB1	-0.608527	-2.13053	0.0661112
Q96T88	UHRF1	-0.679127	-1.98871	0.0823286
P61964	WDR5	-0.473482	-2.5866	0.0325736
Q9NNW5	WDR6	0.312194	2.08619	0.0708135
P67809	YBX1	-0.568807	-3.02255	0.0167057
Q96GD4	AURKB	0.63915	2.13652	0.0654999
P49327	FASN	0.282902	2.21465	0.0580205
Q8TBC3	SHKBP1	-0.30593	-2.31969	0.0492843
P62273	RPS29	-0.309304	-3.46511	0.00864801
Q9ULC4	MCTS1	-0.671938	-2.8219	0.0226742
Q7Z2W4	ZC3HAV1	0.539549	1.9768	0.0838543
Q01196	RUNX1	0.295396	2.63719	0.0301238
P62899	RPL31	0.40889	3.49831	0.00823941
Q92688	ANP32B	0.649496	2.58114	0.0328502
Q9UMY1	NOL7	-0.310214	-2.23197	0.0564808
O14807	MRAS	-0.644324	-2.16888	0.0622935
E9PRG8	C11orf98	0.59502	2.04835	0.0750839
Q13330	MTA1	-0.588317	-1.8629	0.0998916
P29144	TPP2	-0.172816	-2.83173	0.0223354
P36578	RPL4	0.353614	2.38557	0.0444884
Q9Y237	PIN4	-0.582866	-2.98555	0.0176686
P06576	ATP5F1B	-0.312502	-2.53357	0.0353607
Q13620	CUL4B	0.604607	1.87786	0.0976287
P11586	MTHFD1	-0.301409	-2.60576	0.0316227
Q6PI48	DARS2	-0.408272	-1.88392	0.0967264
Q3KQU3	MAP7D1	0.296332	2.09208	0.0701702
P13674	P4HA1	-0.484162	-1.85407	0.10125
Q12996	CSTF3	-0.450769	-2.15058	0.0640875
P25398	RPS12	-0.332731	-2.86708	0.0211601
Q9UJX5	ANAPC4	-0.254623	-2.22243	0.0573237
P11142	HSPA8	-0.192478	-3.52455	0.00793082
P16401	H1-5	-0.435145	-3.80992	0.00526891
Q6PD62	CTR9	0.370564	2.29171	0.0514737
Q8WWC4	MAIP1	-0.369149	-1.76905	0.115263
Q9BUQ8	DDX23	-0.229996	-2.07668	0.0718639
Q07021	C1QBP	-0.62094	-2.00133	0.0807412
Q9Y606	PUS1	-0.210181	-2.5355	0.0352549
Q7L014	DDX46	0.475834	1.5851	0.152015
Q92900	UPF1	0.321087	1.86701	0.0992648
P22626	HNRNPA2B1	0.272537	2.95156	0.0186045
P17812	CTPS1	0.252691	2.0468	0.0752647
P0C7P0	CISD3	-0.561433	-2.56731	0.0335604
Q01844	EWSR1	-0.250211	-2.84442	0.0219058
Q13813	SPTAN1	0.309914	2.21418	0.0580632
P30050	RPL12	-0.431278	-2.89346	0.020325
Q92922	SMARCC1	-0.557739	-1.94021	0.0887152
Q9P2J5	LARS1	0.324464	2.22317	0.0572579
Q9Y2T2	AP3M1	-0.319941	-1.92838	0.0903449
Q15393	SF3B3	-0.298809	-2.87177	0.0210093
P62857	RPS28	-1.01895	-3.00154	0.0172456
P55145	MANF	-0.416921	-2.52283	0.0359541
Q9UJV9	DDX41	0.336633	2.58314	0.0327484
Q8NCA5	FAM98A	0.71353	1.90058	0.0942851
P98179	RBM3	0.516563	2.04425	0.0755618
Q9BRP8	PYM1	-0.665881	-1.94931	0.0874814
Q9H9A5	CNOT10	0.380641	1.90473	0.0936866
P63010	AP2B1	0.412286	1.66802	0.134281
O43670	ZNF207	-0.681305	-2.65901	0.0291261
Q13049	TRIM32	-0.359367	-2.14595	0.0645488
O60573	EIF4E2	-0.482662	-1.69015	0.129882
Q14684	RRP1B	-0.27802	-1.76227	0.116456
Q92608	DOCK2	0.368091	1.6133	0.145756
P14618	PKM	-0.381567	-2.01261	0.079348
P22061	PCMT1	-0.449219	-2.0519	0.0746731
Q9Y2X7	GIT1	0.409999	1.62297	0.143666
P14678	SNRPB	-0.443099	-2.67173	0.0285604
P50897	PPT1	0.312202	1.89966	0.0944198
P51398	DAP3	-0.327023	-1.62678	0.142849
Q9Y4L1	HYOU1	-0.29651	-1.42311	0.19291
Q9Y5A9	YTHDF2	-0.320739	-1.61155	0.146138
Q460N5	PARP14	-0.567228	-1.51665	0.168238
O15056	SYNJ2	0.311287	2.23232	0.0564501
Q16594	TAF9	0.597149	1.38529	0.203757
P52272	HNRNPM	0.146059	2.35434	0.0467004
Q9Y5B6	PAXBP1	0.387746	1.87935	0.0974062
P49366	DHPS	-0.23174	-1.79227	0.111264
Q9Y314	NOSIP	0.507564	1.50704	0.170636
P41091	EIF2S3	-0.360442	-2.504	0.0370188
O43395	PRPF3	0.256332	1.69894	0.12817
Q10570	CPSF1	-0.160136	-2.071	0.0724983
O00567	NOP56	0.344867	1.68909	0.130088
Q3ZCT1	ZNF260	0.301129	1.82984	0.10507
Q969U6	FBXW5	0.524712	1.66659	0.13457
P50990	CCT8	-0.294869	-2.47571	0.0386789
Q9H7E2	TDRD3	0.423132	1.33912	0.21772
Q14669	TRIP12	0.157275	2.24785	0.0551042
P06400	RB1	-0.369051	-1.69331	0.129264
Q96MG7	NSMCE3	-0.351983	-1.5868	0.151632
P52597	HNRNPF	-0.217471	-1.54414	0.161543
Q01780	EXOSC10	-0.234177	-1.91155	0.0927118
Q07020	RPL18	0.653546	1.89817	0.0946354
Q13112	CHAF1B	-0.228105	-1.58613	0.151784
P62841	RPS15	0.567045	2.68528	0.0279701
P09543	CNP	-0.226849	-2.12617	0.0665599
P10412	H1-4	-0.366739	-3.63112	0.00679863
P17066	HSPA6	-0.292294	-3.07923	0.0153356
O43719	HTATSF1	0.280876	1.95991	0.0860651
O00257	CBX4	0.335242	1.61004	0.146468
P46781	RPS9	0.37504	2.60973	0.0314293
P17029	ZKSCAN1	-0.390996	-1.39423	0.201147
Q9UIV1	CNOT7	0.363679	1.81698	0.107152
Q02878	RPL6	0.475535	2.09185	0.070196
Q8IWX8	CHERP	0.763112	1.52323	0.166612
Q9P2Y4	ZNF219	-0.439618	-1.25099	0.246658
Q14444	CAPRIN1	0.531366	1.74267	0.119971
Q9Y6D5	ARFGEF2	-0.204644	-1.61506	0.145374
P27816	MAP4	-0.315937	-1.87101	0.0986593
Q16851	UGP2	-0.30331	-1.87337	0.0983027
O14497	ARID1A	-0.291692	-1.53849	0.1629
Q92600	CNOT9	0.406414	1.56088	0.157586
Q96MN5	TCEANC2	0.504076	1.52489	0.166206
Q9Y3U8	RPL36	0.326989	2.18969	0.0603129
Q9Y5N6	ORC6	0.308666	1.48689	0.175763
P35658	NUP214	-0.354552	-1.36909	0.208565
P05198	EIF2S1	-0.365924	-2.11298	0.0679351
O00139	KIF2A	-0.234836	-1.8414	0.103231
Q8WXI9	GATAD2B	-0.403532	-1.25753	0.244404
Q13422	IKZF1	-0.432178	-1.9369	0.0891688
Q14331	FRG1	0.365914	2.47311	0.0388352
Q9H773	DCTPP1	0.358187	1.8357	0.104135
Q9Y678	COPG1	0.366673	2.07666	0.0718658
P46776	RPL27A	0.234356	2.93362	0.0191191
P48735	IDH2	-0.170069	-1.65955	0.136002
O75323	NIPSNAP2	0.620003	1.85405	0.101254
Q86V81	ALYREF	-0.294953	-2.22731	0.0568909
Q9ULX6	AKAP8L	0.385877	1.27495	0.238485
Q99741	CDC6	0.334745	1.48137	0.177191
P13796	LCP1	-0.666695	-1.6679	0.134304
Q9NSI2	FAM207A	0.277452	1.26528	0.241753
Q9Y217	MTMR6	0.345918	1.46875	0.180496
Q8N7H5	PAF1	0.24262	1.82009	0.106646
P31150	GDI1	-0.371253	-1.71222	0.125627
Q9NSD9	FARSB	-0.285986	-1.82601	0.105686
P24928	POLR2A	0.327239	1.33241	0.219816
Q96DB5	RMDN1	-0.351003	-1.29669	0.231267
Q52LJ0	FAM98B	-0.146476	-1.7589	0.117054
A0A0K0K1G6	TRBV10-3	0.504747	1.70972	0.126102
Q9H2H8	PPIL3	-0.292719	-1.58826	0.151304
Q96P11	NSUN5	-0.215507	-1.33363	0.219435
P25205	MCM3	-0.240235	-1.5291	0.165175
Q9Y6A4	CFAP20	-0.274659	-2.3095	0.0500703
Q9BSJ2	TUBGCP2	-0.226068	-1.58776	0.151417
Q9NQ29	LUC7L	0.280532	1.81825	0.106945
O94906	PRPF6	0.211268	1.49582	0.173472
P26640	VARS1	-0.328661	-1.02759	0.334523
Q56NI9	ESCO2	0.340425	1.19674	0.266028
Q9BTD8	RBM42	-0.36416	-1.17815	0.272948
QXUBXX	QXUBXX	0.326063	2.23036	0.0566222
P27635	RPL10	0.252964	2.62807	0.0305511
Q9NVH2	INTS7	-0.250798	-0.943459	0.373355
Q9BY77	POLDIP3	0.270023	1.73061	0.122182
Q9NVM9	INTS13	0.651885	0.794806	0.449904
Q9ULW0	TPX2	0.631763	1.17434	0.274384
Q13123	IK	-0.420954	-1.09114	0.307315
P47897	QARS1	-0.192564	-1.33197	0.219955
Q16836	HADH	-0.286535	-1.26076	0.243295
Q8TAF3	WDR48	-0.235702	-1.37799	0.205914
Q15717	ELAVL1	-0.235348	-1.45728	0.183547
Q9NVI1	FANCI	0.22241	1.31636	0.224901
Q9NPI6	DCP1A	-0.246894	-1.36952	0.208437
Q8ND56	LSM14A	-0.331709	-1.27828	0.237367
O95816	BAG2	0.372125	1.31326	0.225894
Q13769	THOC5	0.332779	1.04916	0.325089
Q96FV9	THOC1	0.242934	1.47978	0.177605
P26599	PTBP1	-0.441953	-2.05037	0.0748497
Q08209	PPP3CA	-0.210096	-1.53801	0.163014
P34896	SHMT1	-0.293111	-1.0579	0.321323
Q9UMS4	PRPF19	0.45328	2.20023	0.0593345
Q9Y2W2	WBP11	-0.231132	-1.47203	0.179632
O60869	EDF1	-0.291303	-2.57385	0.0332227
O75694	NUP155	-0.275105	-1.40828	0.197102
Q15542	TAF5	0.16069	0.663709	0.525737
A0FGR8	ESYT2	0.244122	1.05925	0.320744
Q92499	DDX1	0.238974	1.51455	0.168759
Q02543	RPL18A	0.199982	1.61043	0.146383
O14950	MYL12B	-0.456242	-1.46798	0.180701
P46778	RPL21	0.231075	1.8986	0.0945732
P36957	DLST	0.374854	1.27274	0.239228
Q14257	RCN2	0.310058	1.52441	0.166323
O75676	RPS6KA4	0.277705	1.32472	0.222239
Q9UNX3	RPL26L1	0.382004	1.35581	0.212579
A6NHR9	SMCHD1	0.225579	0.986199	0.353225
P52306	RAP1GDS1	-0.262187	-0.823499	0.434339
O00422	SAP18	-0.270054	-1.70097	0.127778
Q12906	ILF3	-0.132524	-2.07203	0.0723835
P40227	CCT6A	-0.239349	-1.69	0.129911
P55060	CSE1L	-0.29875	-1.04565	0.326609
O00571	DDX3X	0.27571	1.66823	0.134239
Q03252	LMNB2	-0.142789	-1.51682	0.168195
P21333	FLNA	-0.416726	-0.977467	0.35727
O14776	TCERG1	0.195155	1.22174	0.256949
P30153	PPP2R1A	-0.294166	-1.13605	0.289169
Q9Y520	PRRC2C	0.199186	1.2072	0.262199
Q9ULW3	ABT1	-0.230001	-1.03407	0.331667
Q5MIZ7	PPP4R3B	-0.29825	-1.9532	0.086959
P19387	POLR2C	-0.339055	-1.15851	0.280421
P49207	RPL34	-0.124233	-1.89278	0.0954204
O60488	ACSL4	-0.401518	-1.2629	0.242565
P31944	CASP14	-0.359522	-0.864142	0.412936
P00338	LDHA	0.305053	1.52442	0.16632
Q9Y5L4	TIMM13	-0.344157	-1.04971	0.324849
P46782	RPS5	-0.283436	-2.32074	0.0492036
P78371	CCT2	-0.154901	-1.71536	0.125033
Q9NQT5	EXOSC3	-0.31093	-1.28461	0.235253
P05455	SSB	-0.276799	-0.785936	0.454792
P34931	HSPA1L	0.304484	2.0791	0.0715952
Q9Y3B7	MRPL11	-0.414733	-1.16003	0.279837
Q8NB90	SPATA5	0.237815	1.25622	0.244852
Q7Z478	DHX29	-0.268386	-1.15776	0.280707
Q92572	AP3S1	-0.193676	-1.46727	0.180887
P07195	LDHB	-0.32172	-1.44081	0.188009
P84101	SERF2	-0.321957	-2.51685	0.0362888
Q9BTE3	MCMBP	-0.253029	-1.02816	0.334271
Q9Y6Y0	IVNS1ABP	-0.173461	-0.849462	0.420579
P35606	COPB2	0.463634	2.07497	0.0720546
P60174	TPI1	0.172876	0.535715	0.606879
Q99661	KIF2C	0.303529	0.771051	0.463075
Q8TAQ2	SMARCC2	0.160969	0.750949	0.474419
P00747	PLG	-0.219919	-1.50105	0.172146
P05388	RPLP0	0.256673	1.3424	0.2167
Q14807	KIF22	0.253837	0.645608	0.536799
Q9ULT8	HECTD1	0.308099	0.880392	0.40459
P17858	PFKL	-0.246065	-0.796288	0.449091
P41252	IARS1	0.200959	1.14534	0.285522
Q14980	NUMA1	-0.0176764	-0.0437823	0.966163
Q53GS9	USP39	-0.222392	-1.42066	0.193596
Q9UHD8	SEPTIN9	0.22301	1.14534	0.285524
P57772	EEFSEC	-0.225818	-0.61845	0.553658
Q53QZ3	ARHGAP15	0.0963281	0.491913	0.636135
Q9Y305	ACOT9	0.204265	0.856897	0.416695
Q9BYX4	IFIH1	-0.126389	-0.58153	0.577068
Q9H1A4	ANAPC1	0.196571	1.13013	0.291508
Q92979	EMG1	-0.327524	-1.82729	0.105481
Q96SB4	SRPK1	0.247015	1.29996	0.2302
Q06330	RBPJ	-0.198924	-1.22729	0.254969
Q12874	SF3A3	-0.235398	-1.20701	0.262269
Q96Q15	SMG1	0.222494	0.703561	0.501879
Q01813	PFKP	-0.166756	-1.89695	0.0948129
Q92797	SYMPK	0.144478	0.446573	0.667151
Q14155	ARHGEF7	-0.279698	-0.995359	0.34902
P52701	MSH6	0.212104	1.43609	0.189306
Q9BQA1	WDR77	0.351179	1.1636	0.278469
P20700	LMNB1	0.187638	1.2253	0.255677
P0DMV8	HSPA1A	0.101185	1.66315	0.135267
P21912	SDHB	0.19194	0.807537	0.442951
O95782	AP2A1	-0.134458	-0.692777	0.508266
Q14839	CHD4	0.251248	1.0887	0.308328
Q9BXS6	NUSAP1	-0.083305	-0.435345	0.674942
Q6PGP7	TTC37	-0.131963	-0.382457	0.71219
O75175	CNOT3	0.25467	1.07673	0.313326
P27708	CAD	0.2202	1.28171	0.23622
P55786	NPEPPS	0.201962	0.543744	0.601596
P22695	UQCRC2	-0.117036	-0.349697	0.73569
Q9Y6D6	ARFGEF1	-0.115302	-0.806408	0.443565
Q9UKL0	RCOR1	-0.218823	-1.06666	0.317585
Q15032	R3HDM1	-0.203857	-1.30608	0.22821
Q9NXV6	CDKN2AIP	-0.155106	-0.971407	0.360097
Q04637	EIF4G1	-0.219523	-1.20341	0.263582
Q92945	KHSRP	0.221326	1.15663	0.281146
Q9H078	CLPB	-0.0778847	-0.365447	0.724353
Q9UI10	EIF2B4	-0.297333	-0.857863	0.416193
O95831	AIFM1	0.151476	1.48838	0.17538
Q8N684	CPSF7	-0.226298	-1.0974	0.304732
P12956	XRCC6	0.212186	1.14848	0.284301
Q8NHZ8	CDC26	-0.22961	-1.03763	0.330107
P00367	GLUD1	-0.150853	-1.27209	0.239448
Q86VP6	CAND1	-0.248105	-1.21452	0.259544
Q12873	CHD3	-0.0647686	-0.322275	0.755593
Q8TCS8	PNPT1	0.132108	1.4487	0.18586
Q9NP97	DYNLRB1	-0.248578	-1.0944	0.305968
P33993	MCM7	-0.186378	-1.49809	0.172895
Q9BYG3	NIFK	0.173437	0.814961	0.438931
P09661	SNRPA1	-0.357577	-1.67135	0.133611
P35813	PPM1A	-0.181246	-0.608138	0.560141
O00182	LGALS9	0.34984	1.06485	0.318352
Q96CW5	TUBGCP3	-0.122309	-0.635615	0.542967
B0I1T2	MYO1G	0.0906255	0.270107	0.793988
P30876	POLR2B	-0.147374	-0.986153	0.353246
P39019	RPS19	-0.319236	-2.25503	0.0544928
Q13428	TCOF1	-0.154398	-0.83218	0.429703
Q6P1N0	CC2D1A	-0.150224	-0.713477	0.49605
Q15120	PDK3	-0.120557	-0.444221	0.66878
O60216	RAD21	0.280537	1.52701	0.165685
P49411	TUFM	-0.175368	-1.49199	0.174452
Q9BZE1	MRPL37	-0.104999	-0.254533	0.805573
Q14697	GANAB	0.122022	0.434681	0.675404
Q9NY27	PPP4R2	0.14644	1.34041	0.21732
P33992	MCM5	-0.292807	-1.40878	0.196959
Q6P1L8	MRPL14	0.252445	1.43724	0.188989
Q29RF7	PDS5A	0.148224	1.7048	0.127044
Q9NV70	EXOC1	-0.0944998	-0.264515	0.798142
Q13011	ECH1	0.216964	0.844823	0.423014
P27695	APEX1	-0.462216	-1.90832	0.0931717
Q00534	CDK6	-0.126279	-0.485513	0.640469
P08559	PDHA1	-0.21982	-1.07404	0.314459
Q9Y4R8	TELO2	0.0601691	0.27027	0.793867
O75190	DNAJB6	0.153776	1.31056	0.226761
P62277	RPS13	0.288576	1.95981	0.0860784
P58557	YBEY	0.0923607	0.488226	0.63863
Q9C0K0	BCL11B	0.175285	0.740181	0.480571
Q3YEC7	RABL6	-0.277087	-0.999109	0.347309
Q7Z7C8	TAF8	-0.196617	-0.761992	0.468165
Q9GZS3	WDR61	0.157465	1.19363	0.267177
P52732	KIF11	-0.143026	-1.03546	0.331059
P11172	UMPS	0.184207	0.959405	0.365747
Q9BZZ5	API5	-0.271834	-1.01408	0.340542
Q92616	GCN1	0.217329	0.826258	0.432862
Q08881	ITK	0.199943	0.39157	0.705709
O75475	PSIP1	-0.233503	-0.894088	0.397652
P50552	VASP	0.0440304	0.168529	0.870395
Q8IV53	DENND1C	-0.243019	-0.810701	0.441235
P00505	GOT2	0.22302	0.79568	0.449425
Q96GM5	SMARCD1	-0.135542	-0.740508	0.480384
Q96QC0	PPP1R10	-0.0818854	-0.415827	0.688584
O95983	MBD3	-0.0660885	-0.219556	0.831774
P38919	EIF4A3	0.122893	0.798018	0.448143
Q96CT7	CCDC124	0.238053	0.71221	0.496793
Q9Y608	LRRFIP2	-0.112627	-0.46174	0.656695
O14617	AP3D1	-0.164808	-0.590202	0.57152
Q96SW2	CRBN	0.183516	3.64944	0.00662207
O95793	STAU1	0.116393	0.540203	0.603923
Q9BRZ2	TRIM56	-0.100849	-0.677497	0.517404
P10155	RO60	0.292837	0.693966	0.50756
Q8WU90	ZC3H15	0.141034	0.343532	0.740147
O43852	CALU	-0.0573732	-0.234083	0.820863
P23258	TUBG1	-0.127505	-0.999434	0.347161
Q9BW19	KIFC1	0.0130609	0.0558961	0.95681
P13984	GTF2F2	0.403027	1.042	0.328198
P11413	G6PD	0.133614	0.656702	0.530003
P12004	PCNA	-0.468699	-1.25832	0.244133
Q8TAE8	GADD45GIP1	0.192845	0.775025	0.460854
Q13283	G3BP1	-0.12394	-1.64966	0.138036
Q9BWJ5	SF3B5	-0.276203	-1.38881	0.202728
P60866	RPS20	-0.430164	-1.89666	0.0948553
Q9NTJ3	SMC4	-0.00353992	-0.0146398	0.988682
Q9NUL7	DDX28	0.132708	0.499068	0.631308
Q14103	HNRNPD	-0.286676	-1.53382	0.164027
Q9Y2Q5	LAMTOR2	-0.156141	-0.742399	0.4793
P09429	HMGB1	-0.208834	-1.23701	0.251533
P25490	YY1	0.373882	0.742721	0.479115
Q13347	EIF3I	0.0203956	0.0626661	0.951586
P52292	KPNA2	0.176843	0.456093	0.660579
Q9UL03	INTS6	-0.0283789	-0.096456	0.925557
Q9NR30	DDX21	-0.12728	-0.578352	0.57911
Q9BYJ9	YTHDF1	0.139288	0.720579	0.491903
P39023	RPL3	0.154185	1.22726	0.254982
O43795	MYO1B	0.116835	1.17397	0.274525
Q14978	NOLC1	0.215258	0.838104	0.42656
Q2TAY7	SMU1	-0.28371	-1.17599	0.273765
P15104	GLUL	0.27261	1.31756	0.224517
O75934	BCAS2	0.0814961	0.354587	0.732163
O60502	OGA	-0.131663	-1.65043	0.137877
Q96ST2	IWS1	-0.236805	-0.872419	0.40867
Q14203	DCTN1	0.0802418	0.380817	0.713359
Q9H5V9	CXorf56	0.457139	1.35067	0.214153
Q92925	SMARCD2	0.252352	0.906722	0.391327
Q16666	IFI16	-0.155812	-0.779721	0.458239
Q8IWS0	PHF6	-0.166143	-0.667876	0.52321
Q9P2I0	CPSF2	-0.0998819	-0.338929	0.743482
Q8N3J9	ZNF664	0.0472152	0.210686	0.838456
Q96HS1	PGAM5	0.254318	0.686096	0.512249
P38646	HSPA9	-0.200221	-2.13624	0.0655283
Q96Q05	TRAPPC9	0.0158302	0.0505653	0.960925
Q8N9N2	ASCC1	-0.0167854	-0.0977486	0.924562
Q9H2P0	ADNP	0.157342	0.821181	0.435582
O15371	EIF3D	0.00506092	0.016453	0.98728
P04049	RAF1	0.120479	0.62401	0.550182
Q9UKV8	AGO2	-0.131536	-0.579576	0.578323
Q9NVI7	ATAD3A	0.117864	0.571303	0.583651
P22234	PAICS	0.174256	0.432901	0.676643
Q99832	CCT7	-0.164996	-1.40483	0.198089
P04406	GAPDH	-0.429002	-2.0869	0.0707359
P43034	PAFAH1B1	-0.00493042	-0.0165054	0.98724
Q93009	USP7	0.141938	0.356944	0.730465
Q9UKN8	GTF3C4	-0.0746262	-0.368509	0.722157
P49792	RANBP2	-0.065283	-0.369773	0.721252
P43243	MATR3	0.180192	1.16627	0.277449
P62995	TRA2B	0.0428607	0.19808	0.847977
Q1KMD3	HNRNPUL2	0.246789	0.768018	0.464775
Q9Y285	FARSA	-0.0743975	-0.354775	0.732027
Q9BQ75	CMSS1	-0.0692511	-0.256433	0.804157
Q7Z7A3	CTU1	0.00945871	0.0591681	0.954285
Q13547	HDAC1	0.369685	1.23704	0.25152
Q9Y6G9	DYNC1LI1	-0.120624	-0.42916	0.679251
Q12834	CDC20	-0.114796	-0.458188	0.659138
P04053	DNTT	-0.219892	-0.903766	0.3928
Q3ZCQ8	TIMM50	0.12193	0.678188	0.516988
P55884	EIF3B	-0.0714441	-0.272787	0.792
P61962	DCAF7	0.117316	0.552116	0.596113
O14965	AURKA	0.099035	0.498341	0.631797
Q13946	PDE7A	0.069132	0.264392	0.798234
P63208	SKP1	0.229428	1.45671	0.1837
P18621	RPL17	0.304009	1.74522	0.119508
Q14493	SLBP	0.112258	0.368276	0.722324
P10809	HSPD1	-0.134777	-0.960444	0.365255
Q8TA86	RP9	0.012853	0.0402131	0.968919
P16949	STMN1	0.622291	0.736992	0.482403
Q08AF3	SLFN5	-0.0393505	-0.300019	0.771893
O00743	PPP6C	0.159559	0.248567	0.810025
Q69YN2	CWF19L1	-0.242706	-1.07297	0.314913
Q92769	HDAC2	0.144461	0.515346	0.620395
Q9UM13	ANAPC10	-0.0609387	-0.158047	0.878378
P62140	PPP1CB	-0.151703	-0.542039	0.602716
E9PAV3	NACA	-0.307517	-0.740635	0.480311
Q9NZB8	MOCS1	-0.39552	-0.758654	0.47005
Q13162	PRDX4	-0.0931369	-0.434464	0.675555
P61513	RPL37A	-0.338329	-1.92287	0.0911132
Q96EB1	ELP4	0.205169	0.718563	0.493078
P06493	CDK1	0.0832935	0.416688	0.68798
Q9UNA1	ARHGAP26	-0.13072	-0.44594	0.66759
Q7KZF4	SND1	-0.223752	-1.36351	0.210244
P13010	XRCC5	0.102692	0.567577	0.586059
O95785	WIZ	0.0977415	0.343834	0.739929
O76094	SRP72	0.0574851	0.31829	0.758502
Q13724	MOGS	0.0834625	0.485024	0.640801
Q9H845	ACAD9	0.197048	0.535463	0.607046
Q9BSD7	NTPCR	0.183743	0.621382	0.551824
Q9Y4C2	TCAF1	-0.087423	-0.261931	0.800063
P54136	RARS1	0.0717758	0.297703	0.773596
P32121	ARRB2	0.0102206	0.0443876	0.965695
Q9NW13	RBM28	0.240451	1.20149	0.264283
P20618	PSMB1	0.0655602	0.248515	0.810064
Q14596	NBR1	-0.11183	-0.434601	0.675459
P49790	NUP153	0.0588327	0.181151	0.860803
Q14008	CKAP5	-0.0401032	-0.148401	0.885738
Q96EU6	RRP36	-0.069261	-0.383101	0.711731
P48643	CCT5	-0.21058	-1.31383	0.225711
P61604	HSPE1	0.32042	1.55499	0.158967
Q53GQ0	HSD17B12	0.147058	0.51338	0.621708
Q99459	CDC5L	0.0803376	0.684528	0.513187
O75489	NDUFS3	-0.115478	-0.534049	0.607979
Q9P0U3	SENP1	0.0747343	0.38237	0.712252
P33991	MCM4	0.11469	0.306017	0.767488
O76031	CLPX	0.0162882	0.0552872	0.95728
Q06587	RING1	0.0347421	0.17145	0.868173
Q12905	ILF2	0.167292	1.04163	0.328357
P40937	RFC5	0.226107	0.817807	0.437396
Q9Y230	RUVBL2	0.179316	1.45972	0.182893
Q9Y3B4	SF3B6	-0.11851	-0.93221	0.378792
P63244	RACK1	-0.111889	-0.307079	0.766709
Q13868	EXOSC2	-0.135355	-0.433618	0.676144
Q07955	SRSF1	0.231602	0.762669	0.467784
Q96IU2	ZBED3	0.0737048	0.370141	0.720988
P78527	PRKDC	0.0142323	0.0694577	0.946348
P25685	DNAJB1	-0.146322	-0.595487	0.568153
P52907	CAPZA1	-0.26756	-0.92703	0.381315
Q8IWZ8	SUGP1	-0.0998014	-0.701239	0.50325
Q969X5	ERGIC1	-0.152209	-0.543709	0.601618
Q96AE4	FUBP1	-0.188904	-0.765419	0.466235
Q9H0W8	SMG9	-0.0664723	-0.352629	0.733574
Q92974	ARHGEF2	-0.071952	-0.34998	0.735486
O43290	SART1	0.124475	0.739297	0.481079
Q9Y2S7	POLDIP2	-0.066012	-0.309084	0.765238
Q9Y2R9	MRPS7	-0.040763	-0.228881	0.824765
Q14566	MCM6	0.0540215	0.169085	0.869972
O94776	MTA2	-0.148716	-1.02635	0.335072
P23193	TCEA1	-0.128594	-0.460899	0.657273
P78346	RPP30	0.177894	0.782664	0.456605
O60762	DPM1	-0.0143958	-0.0412632	0.968108
Q13435	SF3B2	0.263895	1.05907	0.32082
Q9NP77	SSU72	-0.160204	-0.942411	0.373859
Q9UQE7	SMC3	0.19638	1.39238	0.201685
O95347	SMC2	0.0174651	0.135383	0.89569
P61221	ABCE1	0.0244818	0.0825013	0.936297
P06748	NPM1	-0.256538	-1.53352	0.1641
Q13217	DNAJC3	0.202491	0.980533	0.355845
P61313	RPL15	0.19041	0.943007	0.373572
Q6PKG0	LARP1	0.0049486	0.0209116	0.983834
O95819	MAP4K4	0.0581856	0.186534	0.856719
Q8TE02	ELP5	-0.148994	-0.909405	0.389994
Q15785	TOMM34	-0.0271557	-0.123407	0.904862
P22307	SCP2	0.00846659	0.0586772	0.954664
Q15004	PCLAF	0.16185	1.25217	0.246249
Q9UBU8	MORF4L1	-0.135503	-0.961453	0.364778
Q14204	DYNC1H1	0.0849255	0.600287	0.565106
O75165	DNAJC13	0.029755	0.189216	0.854686
Q969G3	SMARCE1	-0.0553543	-0.409587	0.692971
P46777	RPL5	0.231957	0.950238	0.370106
Q14974	KPNB1	0.113797	0.632924	0.544635
P49841	GSK3B	0.0060055	0.0311571	0.975916
Q16629	SRSF7	0.220924	0.835012	0.428198
Q13619	CUL4A	0.0490256	0.399408	0.700155
Q9NZ63	C9orf78	0.0314156	0.161826	0.875498
P06729	CD2	0.149625	0.777725	0.459349
P27348	YWHAQ	-0.106355	-0.335201	0.746187
O75909	CCNK	-0.247279	-1.08033	0.311816
Q8IWC1	MAP7D3	-0.0483789	-0.371847	0.719766
Q9UJX3	ANAPC7	-0.00671562	-0.0262841	0.979681
P53396	ACLY	-0.0122298	-0.0545203	0.957872
O43242	PSMD3	0.0001503	0.000606081	0.999531
O43447	PPIH	-0.143805	-0.824218	0.433953
Q9NRX1	PNO1	-0.0430424	-0.208546	0.84007
P18124	RPL7	-0.104662	-0.378736	0.714843
Q9BPY3	FAM118B	-0.139941	-0.739075	0.481206
Q99729	HNRNPAB	-0.390654	-0.845623	0.422594
P00738	HP	0.179299	1.22661	0.25521
P13639	EEF2	0.0870621	0.424655	0.682398
P07814	EPRS1	-0.00431438	-0.0413016	0.968078
Q15072	ZNF146	0.230717	0.728232	0.487458
P26196	DDX6	-0.17945	-0.964312	0.363429
Q15370	ELOB	-0.221186	-0.949449	0.370483
Q9UBN7	HDAC6	0.203588	1.15073	0.283424
Q15020	SART3	0.00302495	0.0122578	0.990523
O95573	ACSL3	-0.109994	-0.440836	0.671127
P30419	NMT1	-0.0939705	-0.472007	0.649663
Q9UQ35	SRRM2	-0.0585407	-0.585076	0.574796
P15531	NME1	-0.152347	-0.723646	0.490119
P35268	RPL22	0.433216	2.00221	0.0806323
P01111	NRAS	-0.207823	-0.589828	0.571758
P42704	LRPPRC	-0.10771	-0.990442	0.351272
Q13951	CBFB	-0.151936	-1.05371	0.323124
P33240	CSTF2	-0.00392153	-0.0226793	0.982468
P98175	RBM10	-0.0211488	-0.0797494	0.938416
P42285	MTREX	-0.0894721	-0.548492	0.598483
Q9Y3D9	MRPS23	-0.0410156	-0.276808	0.78902
Q7Z7L1	SLFN11	-0.136579	-0.491378	0.636497
P60660	MYL6	-0.0728758	-0.197895	0.848116
O43776	NARS1	-0.108204	-0.512913	0.622019
O75643	SNRNP200	0.106969	0.766883	0.465412
P19388	POLR2E	-0.00664727	-0.0299805	0.976825
P78318	IGBP1	-0.0756241	-0.429324	0.679137
O60739	EIF1B	-0.393499	-1.58163	0.152803
P56192	MARS1	-0.0848395	-0.965319	0.362955
Q9UN86	G3BP2	0.0916648	0.613559	0.556727
Q5SSJ5	HP1BP3	-0.0957987	-0.41501	0.689158
P62826	RAN	-0.0666179	-0.405391	0.695929
Q3MHD2	LSM12	0.0667146	0.233286	0.821461
P62136	PPP1CA	0.0340153	0.160411	0.876576
Q0PNE2	ELP6	-0.0330661	-0.152271	0.882784
Q86YP4	GATAD2A	-0.0541401	-0.174391	0.865937
Q0VDF9	HSPA14	0.0258836	0.100546	0.922412
Q14119	VEZF1	-0.0537691	-0.156483	0.87957
P47756	CAPZB	-0.0247162	-0.0784362	0.939428
Q9P031	CCDC59	-0.0427187	-0.1664	0.872015
Q99623	PHB2	-0.212474	-0.646697	0.53613
P40938	RFC3	0.0306673	0.219233	0.832017
P24534	EEF1B2	0.174966	0.894424	0.397483
Q99714	HSD17B10	0.119276	0.500075	0.63063
Q8N183	NDUFAF2	0.0318045	0.140218	0.891991
P05141	SLC25A5	-0.154425	-1.3822	0.204669
O75533	SF3B1	0.174239	0.79787	0.448224
O75191	XYLB	0.0917639	0.147887	0.886131
P42166	TMPO	0.101141	1.02436	0.335957
P29692	EEF1D	0.124932	0.66851	0.522826
P0CG12	DERPC	0.0767418	0.82267	0.434783
P49848	TAF6	-0.000524926	-0.0021216	0.99836
Q99543	DNAJC2	-0.00266742	-0.00632227	0.995112
P82979	SARNP	-0.117845	-0.69337	0.507914
P00813	ADA	0.0879187	0.451766	0.663562
Q15459	SF3A1	-0.0834628	-0.382032	0.712492
Q9Y3I0	RTCB	0.138725	1.0736	0.314647
Q13155	AIMP2	0.0607732	0.467899	0.652472
Q07666	KHDRBS1	0.157947	1.42863	0.19137
Q16698	DECR1	0.0631012	0.331325	0.749003
Q15046	KARS1	0.0474314	0.321973	0.755814
Q13825	AUH	0.168518	0.807699	0.442864
P22090	RPS4Y1	-0.100057	-1.93551	0.0893595
P0C0S5	H2AZ1	-0.33549	-1.08206	0.311094
Q15428	SF3A2	-0.153277	-0.592201	0.570245
Q6NZY4	ZCCHC8	-0.121152	-0.605716	0.56167
P49368	CCT3	-0.135201	-1.34536	0.215784
Q9NRX2	MRPL17	0.0846559	0.313895	0.761716
Q00839	HNRNPU	-0.143716	-1.57701	0.153857
Q14683	SMC1A	0.102139	1.41688	0.19466
P19338	NCL	-0.238042	-1.01629	0.339551
P48634	PRRC2A	0.0207705	0.132609	0.897813
O14744	PRMT5	-0.00373136	-0.0230862	0.982153
P62753	RPS6	0.165125	1.71986	0.124184
Q7L0Y3	TRMT10C	-0.0298597	-0.216484	0.834087
O43660	PLRG1	0.0644569	0.401637	0.698579
P25786	PSMA1	0.15328	0.357519	0.730051
P14868	DARS1	-0.115128	-0.717164	0.493894
P08670	VIM	-0.16101	-1.00915	0.34276
P09234	SNRPC	-0.0459133	-0.171584	0.868071
P14649	MYL6B	0.00562463	0.0230051	0.982216
Q9UG63	ABCF2	-0.00122509	-0.00657313	0.994918
P08238	HSP90AB1	0.184912	0.767228	0.465218
Q9P270	SLAIN2	0.00142578	0.007505	0.994198
O96019	ACTL6A	0.010645	0.0848435	0.934493
P15153	RAC2	0.0144098	0.0567981	0.956114
Q8WWM7	ATXN2L	0.00118521	0.0101836	0.992127
O15235	MRPS12	0.131312	0.70677	0.499988
Q969S8	HDAC10	0.115336	1.02618	0.335148
Q13151	HNRNPA0	-0.13547	-1.03747	0.330176
O95218	ZRANB2	-0.148879	-0.649787	0.534233
Q8N163	CCAR2	-0.0895889	-0.597711	0.56674
Q01105	SET	0.170672	0.968327	0.361541
O14979	HNRNPDL	0.0548549	0.198061	0.847991
P16989	YBX3	-0.180543	-0.921031	0.384253
P26038	MSN	-0.0554245	-0.257524	0.803344
Q15669	RHOH	0.0750091	0.432284	0.677073
P67870	CSNK2B	-0.152025	-1.00841	0.343094
Q8N0T1	RBIS	-0.0840589	-0.472925	0.649036
P62241	RPS8	0.118995	1.7953	0.110753
Q9UBF2	COPG2	0.16794	0.716473	0.494298
P01024	C3	0.0603264	0.173934	0.866285
O43422	THAP12	0.0193733	0.191634	0.852855
Q9UQ80	PA2G4	-0.043002	-0.174873	0.865571
Q9UKM9	RALY	0.104209	0.933986	0.37793
Q8NBX0	SCCPDH	-0.00719884	-0.0413496	0.968041
Q96F86	EDC3	-0.0250851	-0.0986229	0.92389
P82932	MRPS6	-0.0873102	-0.434491	0.675536
P35269	GTF2F1	0.0505002	0.279095	0.787327
Q9UFW8	CGGBP1	-0.0573206	-0.243032	0.814162
Q15366	PCBP2	-0.0251155	-0.133754	0.896936
P53621	COPA	0.227578	1.23515	0.252188
Q7L9L4	MOB1B	-0.0203784	-0.115964	0.910569
Q9NQS1	AVEN	-0.147191	-1.54203	0.162048
P53999	SUB1	-0.0099036	-0.0401579	0.968962
P08237	PFKM	0.0532818	0.390406	0.706535
P08579	SNRPB2	-0.113327	-0.497791	0.632168
Q13409	DYNC1I2	0.00907101	0.0352692	0.972738
P51610	HCFC1	0.0417531	0.409756	0.692853
P04075	ALDOA	-0.0454356	-0.22362	0.828718
P83731	RPL24	0.301507	1.76072	0.11673
Q5TEC6	H3-2	0.374758	1.28225	0.236041
Q68DQ2	CRYBG3	0.071726	0.504908	0.627381
P55209	NAP1L1	0.0464926	0.387475	0.708618
P11940	PABPC1	-0.0931088	-0.823048	0.43458
Q9P258	RCC2	0.0190586	0.06068	0.953119
P78347	GTF2I	0.0213156	0.135767	0.895396
Q15029	EFTUD2	0.0988865	0.588614	0.572533
Q6P2Q9	PRPF8	-0.0165841	-0.100319	0.922586
Q9H5Z1	DHX35	-0.0915821	-0.979578	0.356289
P39687	ANP32A	0.038829	0.0902102	0.930362
P32969	RPL9	0.0545408	0.793908	0.450398
P08708	RPS17	0.0923139	0.571136	0.583759
Q01082	SPTBN1	-0.0484421	-0.355596	0.731436
P62910	RPL32	-0.103141	-0.833703	0.428894
O14818	PSMA7	-0.0420474	-0.17198	0.86777
P60891	PRPS1	-0.105613	-0.517296	0.619094
P36402	TCF7	0.143557	0.95158	0.369465
O00148	DDX39A	0.0167447	0.0774813	0.940164
Q08211	DHX9	0.110171	0.547341	0.599237
Q00688	FKBP3	-0.0515106	-0.165938	0.872367
Q7Z5K2	WAPL	0.0270574	0.253575	0.806288
O60506	SYNCRIP	0.0417989	0.268901	0.794884
P15311	EZR	-0.143073	-1.01075	0.342038
Q9NW64	RBM22	0.00181204	0.0105316	0.991858
Q13045	FLII	0.010188	0.0696982	0.946163
P61254	RPL26	-0.123316	-1.50666	0.170729
P25705	ATP5F1A	-0.146857	-0.865437	0.412266
Q9H2U2	PPA2	0.0623066	0.801747	0.446104
P09651	HNRNPA1	-0.0742301	-1.33302	0.219625
P22087	FBL	0.0360781	0.23917	0.817052
P37268	FDFT1	-0.0098175	-0.0621041	0.95202
Q9Y2W1	THRAP3	0.118067	0.693436	0.507875
Q9NYF8	BCLAF1	0.00595417	0.0482835	0.962687
Q15181	PPA1	-0.0820704	-0.92639	0.381628
P31146	CORO1A	-0.0489425	-0.507173	0.625862
Q9UNQ2	DIMT1	0.00315029	0.0252211	0.980503
P62906	RPL10A	0.0267743	0.214891	0.835287
Q9BRX9	WDR83	0.0556908	0.410452	0.692363
Q9UHX1	PUF60	-0.130335	-1.53195	0.16448
P60709	ACTB	0.177217	1.86734	0.0992148
Q8NC51	SERBP1	-0.0566576	-0.455554	0.66095
Q13263	TRIM28	-0.0143052	-0.128264	0.90114
P07900	HSP90AA1	-0.030516	-0.130792	0.899203
Q32MZ4	LRRFIP1	0.0693827	0.515862	0.620051
P62244	RPS15A	0.259623	1.49819	0.17287
P39748	FEN1	0.0654358	0.49429	0.634529
Q15365	PCBP1	-0.0597552	-0.2795	0.787027
Q9NX24	NHP2	-0.0368238	-0.106645	0.917725
P05204	HMGN2	0.112497	0.740281	0.480514
P62424	RPL7A	0.109632	0.495964	0.6334
O43143	DHX15	0.0377299	0.364205	0.725244
Q96AG4	LRRC59	-0.0502238	-0.296662	0.774361
Q8WW12	PCNP	0.0214302	0.0745564	0.942418
P35637	FUS	0.15988	0.760546	0.468981
P62917	RPL8	0.0754867	0.38318	0.711674
Q9Y224	RTRAF	-0.00477608	-0.0258991	0.979979
P17987	TCP1	0.0655781	0.50484	0.627427
P20042	EIF2S2	-0.0682435	-0.458336	0.659035
Q15637	SF1	0.0261315	0.15448	0.881098
O95163	ELP1	0.108511	1.09034	0.307647
P48444	ARCN1	0.112137	0.543436	0.601798
Q9BPW8	NIPSNAP1	0.0576261	0.388033	0.708221
O00268	TAF4	-0.00285827	-0.0295664	0.977145
Q09028	RBBP4	-0.0354411	-0.25168	0.807701
O75153	CLUH	0.0954552	1.39253	0.201643
P84098	RPL19	0.151123	0.575244	0.581109
P14866	HNRNPL	-0.0742883	-0.391951	0.705439
P07910	HNRNPC	-0.11601	-1.07686	0.313271
P68133	ACTA1	0.244878	0.761519	0.468432
P05387	RPLP2	0.0126946	0.0822878	0.936461
Q8NHP8	PLBD2	0.0421734	0.135648	0.895486
P61978	HNRNPK	-0.0459617	-0.152529	0.882587
P68363	TUBA1B	-0.252488	-1.7663	0.115746
P68400	CSNK2A1	0.00431185	0.0249286	0.980729
P51659	HSD17B4	-0.0243324	-0.298419	0.773069
P46783	RPS10	-0.153134	-1.08135	0.31139
O14579	COPE	-0.0133347	-0.0708179	0.9453
Q9NY12	GAR1	-0.0890839	-0.578112	0.579264
P53618	COPB1	0.0929691	0.522802	0.615429
P15880	RPS2	-0.0373688	-0.507899	0.625375
P31943	HNRNPH1	0.000673669	0.00494584	0.996176
P26583	HMGB2	0.023235	0.0783789	0.939472
P0DP23	CALM1	-0.0899231	-0.37381	0.718362
P38159	RBMX	0.0941257	0.965316	0.362956
P62316	SNRPD2	-0.0954927	-0.559891	0.591046
Q9UNZ5	C19orf53	-0.047143	-0.42438	0.68259
Q6IA86	ELP2	-0.061436	-0.738236	0.481688
P56270	MAZ	0.153148	0.503574	0.628277
P46779	RPL28	-0.0726646	-0.698606	0.504807
P15814	IGLL1	-0.0145015	-0.0953057	0.926441
Q9H0D6	XRN2	-0.00853657	-0.0979788	0.924385
P62081	RPS7	-0.109339	-0.710781	0.49763
P42766	RPL35	0.103939	0.465852	0.653875
Q9Y265	RUVBL1	-0.0319584	-0.193286	0.851604
P51991	HNRNPA3	-0.0122539	-0.146259	0.887374
P62318	SNRPD3	0.106388	0.457254	0.65978
P62805	H4C1	-0.00887841	-0.0351336	0.972843
Q8IY67	RAVER1	0.0059687	0.0603639	0.953362
Q5VW36	FOCAD	-0.0351532	-0.335774	0.74577
Q96E11	MRRF	-0.0316934	-0.164382	0.873552
Q96MG8	PCMTD1	0.0538103	0.672555	0.520381
O60884	DNAJA2	-0.0587536	-0.334776	0.746494
P31689	DNAJA1	-0.0855588	-0.670186	0.521812
A6NHL2	TUBAL3	0.203556	1.13356	0.29015
P62913	RPL11	-0.0542519	-0.471311	0.650139
P62266	RPS23	0.278802	1.15724	0.280908
P26373	RPL13	-0.0616009	-0.50928	0.62445
P62891	RPL39	-0.192539	-0.895907	0.396736
P84103	SRSF3	-0.00779378	-0.135006	0.895978
Q9H9T3	ELP3	0.0200222	0.194826	0.850438
P62854	RPS26	-0.0412183	-0.512845	0.622065
P62847	RPS24	-0.0100706	-0.106333	0.917964
P83881	RPL36A	0.146295	1.18937	0.268755
P62249	RPS16	-0.00869273	-0.0470092	0.963671
P62701	RPS4X	0.0325773	0.817381	0.437626
P62280	RPS11	0.0454109	0.314453	0.761307
Q9P021	CRIPT	-0.077384	-0.69803	0.505149
P62269	RPS18	-0.0562355	-0.565144	0.587636
P42677	RPS27	0.0356813	0.331374	0.748967
P0DPH7	TUBA3C	0.0121959	0.173737	0.866434
Q562R1	ACTBL2	0.0780018	0.601068	0.56461
P14735	IDE	0.0101951	0.195658	0.849809
P62861	FAU	0.300179	1.08612	0.3094
P07437	TUBB	-0.129647	-1.44996	0.185519
Q9BQE3	TUBA1C	0.0590697	1.14433	0.285918
P04350	TUBB4A	0.107952	1.13158	0.290935
P68104	EEF1A1	0.0759281	0.956544	0.367103
P49458	SRP9	0.0362471	0.231916	0.822488
Q16531	DDB1	-0.191442	-1.91125	0.0927532
P62829	RPL23	-0.00607481	-0.0894313	0.930961
P62807	H2BC4	0.0306178	0.0804743	0.937858
P23284	PPIB	-0.0628099	-0.542571	0.602366
Q9BW61	DDA1	-0.0145484	-0.0900332	0.930498
