## Extended Data Table 06 dHTC1 FP values for "High-throughput diversification of protein-ligand surfaces to discover chemical inducers of proximity"

### Sheet: Sheet1
				(S)-dHTC1			(R)-dHTC1			rac-dHTC1			SR-1114			spirocycle (3)			rac-amide			rac-urea					thalidomide
			-4.30103	42.2	47.2	44.7	105.4	106	105.7	57.5	55	53.6	21.8	18.2	21.7	101.4	101.6	101.2	34.7	30	32.4	56	50.2	54.9		-5	5.36	6.7	2.7
			-4.77815	50.4	50.6	45.7	105.8	105.6	105.2	69.2	65.8	66.7	3.8	3.3	-0.8	103	103.2	102.3	54.9	60.1	53.3	88.4	85.5	87.1		-5.48	13.55	10.3	11.1
			-5.25527	78.7	78.7	80.8	107.1	107.7	106.6	94.6	94	94.2	6.3	5.8	4.4	102.4	102	100.9	76.8	78.2	73.9	105.7	105.1	98.9		-5.95	24.36	20.6	19.3
			-5.73239	106.2	104.9	104.9	106	108.3	105.5	107.9	107.2	107.9	11.4	10.1	6.6	103.5	102.7	103.1	98	99.2	98.5	110.6	110.3	108.7		-6.43	38.32	38.4	35.6
	Without ENL		-6.20952	113.5	112.8	112.6	102.4	104.5	103.8	115.3	109.7	110.1	26	29.1	26.2	101.8	101	101.8	107.3	107.1	103.8	107.3	108.2	105.8		-6.91	61.93	58.8	60.9
			-6.68664	109.3	111.6	111.4	103.9	102.6	102.4	107.7	105.4	106.9	46	46.2	46.5	102.8	101.9	102.2	106.7	106.2	106.2	105	103.7	100.3		-7.39	79.15	78.2	79.1
			-7.16376	107	108.3	108.3	102.8	102.2	100.9	106	103.4	104.4	76.1	76.6	74.9	101.4	102.3	101	104.5	105.1	104.8	102.4	102.4	103		-7.86	89.43	91.3	93
			-7.64088	104	104.4	104.3	102.2	102.7	102.8	102.2	103.1	99.3	90.5	91.8	90.4	99.3	103.2	102.6	103.1	103.3	103.2	102.1	100.2	98.1		-8.34	93.84	94.9	93.4
			-8.118	104	105	105.2	103.3	105.3	105	103.9	104.4	101.9	99.3	99	99	101.4	101.8	103.2	103.8	106.2	103.8	102.1	102.1	100.5		-8.82	96.04	98	96.3
			-8.59512	101.6	103.8	101.6	102	103.3	101.3	101.2	99.6	101	97.6	97.8	97.2	101.3	101.8	102.3	102	102.9	101.1	102.2	98.5	98.7		-9.29	95.83	96	94.2
		DMSO		101.9	101	100.5	102.1	103.7	100.8	99.8	99.9	98.8	98.1	97.3	95.7	102.3	101.3	102.2	102.6	102.7	101.7	100.6	99.7	99.3		DMSO	95.52	96.5	94.9
				(S)-dHTC1			(R)-dHTC1			rac-dHTC1			SR-1114			spirocycle (3)			rac-amide			rac-urea					thalidomide
			-4.30103	-10.9	-14	-13.4	69.9	69.2	68.7	3.3	-0.6	-7.7	-18.2	-21.4	-28.5	103.3	102.6	102.9	8.4	8.1	6.4	31.8	30.6	32.7		-5	12.5	12	14.9
			-4.77815	-24	-24.9	-22.5	58.3	59.2	60	-14.8	-17	-16.5	-27.6	-27.2	-29.4	102.5	104.9	104.6	40.3	41.1	39.3	61.2	60.2	60.3		-5.48	22.33	20.1	22.3
			-5.25527	-28.9	-27.6	-24.2	58.9	59.5	59.2	-15.7	-17.7	-10.1	-22.8	-21.5	-24.3	103.9	104.4	103.5	79.8	79.3	71.1	71.3	68.9	68.1		-5.95	31.32	30.2	28.9
			-5.73239	-15.4	-15.9	-18.2	64.3	65.7	65.4	-12	-14.1	-16.9	-6.1	-6.2	-6.1	101.4	105.1	106.2	97	96	96.5	84.5	80.2	82.3		-6.43	50.13	41.3	44
	With ENL		-6.20952	7.2	8.7	8.7	84.5	87	86.6	9.9	8.1	8.6	6.8	6.8	7.2	104.9	107.6	106.2	104	102	101.6	97.6	94	93.7		-6.91	66.64	63.6	63.4
			-6.68664	26.2	23.2	24.3	95.3	97.4	91.8	29.9	27.8	27.9	14.6	17.2	15.8	105.4	105.5	104.4	103.9	105	103.4	100.6	97.6	97.4		-7.39	83.64	80.6	80.9
			-7.16376	43.5	43.6	45.4	101.1	101	100.8	51.7	49.4	48.4	32.9	31.2	32.5	104.2	104	106	103.7	104.8	101.5	100.8	99.8	98.2		-7.86	95.29	92.3	92.3
			-7.64088	63.1	63.6	65.1	100.5	101.5	101.2	68.8	66.4	68.1	69.8	70.6	73.4	99.7	103.1	103.7	103.2	104.3	100.5	101.5	98.4	99.2		-8.34	97.6	100.4	99.6
			-8.118	85.3	84.4	85.1	103.7	103.5	102.5	87.9	85.2	86.6	93.8	96.6	95.9	106.6	107.6	105.2	103.9	106.7	103.1	102.3	99.2	101.4		-8.82	99.42	103.5	102.1
			-8.59512	95.3	94	96.9	103.2	104.8	103.3	94.9	95.1	94.9	97.5	97.4	96.6	103.9	104.5	102.9	104.8	104.3	101.6	102.1	100.5	98.9		-9.29	98.69	103.4	102.7
		DMSO		101.7	102.2	103.2	102.7	104.2	101.1	100.5	99.7	97.1	93.8	96.1	97.2	101.2	101.1	102.8	101.4	101.5	100.1	99.7	97.8	97		DMSO	97.72	99.9	101.2
