## Extended Data Table 03 ENL counterscreen for "High-throughput diversification of protein-ligand surfaces to discover chemical inducers of proximity"

### Sheet: Hit List with data
Name	Structure	Formula	MW	MW FREE	ENL-HiBiT Initial screen	BRD4 HiBiT Rep 1	BRD4 HiBiT Rep 2	BRD4 HiBiT Rep 3	BRD4-HiBiT averaged	ENL-HiBiT Rep 1	ENL-HiBiT Rep 2	ENL-HiBiT Rep 3	ENL HiBiT averaged
N-benzyl-6-methyl-2,3,4,9-tetrahydro-1H-carbazol-1-amine hydrochloride	Cc1ccc2c(c1)c3c([nH]2)C(CCC3)NCc4ccccc4	C20H22N2	326.87	290.408	0.23	0.232107	0.238479	0.244104	0.23823	0.24366	0.294377	0.222712	0.253583
2-(2-allylphenoxy)-N-methylethanamine	CNCCOc1ccccc1CC=C	C12H17NO	191.28	191.272	0.23	0.891704	0.901312	0.931451	0.908155	0.77398	0.729879	0.788313	0.764057
N-methyl-2-(4-methylphenoxy)ethanamine	Cc1ccc(cc1)OCCNC	C10H15NO	165.24	165.234	0.24	0.71217	0.68325	0.683884	0.693101	0.815877	0.787211	0.925028	0.842705
N-(4-ethylbenzyl)-2-(1H-indol-3-yl)ethanamine hydrobromide	CCc1ccc(cc1)CNCCc2c[nH]c3c2cccc3	C19H22N2	278.4	278.4	0.26	0.776399	0.88317	0.884259	0.847942	0.904079	1.02426	0.911797	0.946711
(2-sec-butoxybenzyl)amine	CCC(C)Oc1ccccc1CN	C11H17NO	179.26	179.261	0.27	0.617477	0.903018	0.980089	0.833528	1.02426	0.976847	0.976847	0.99265
2-(3-chlorophenoxy)-N-methylethanamine	CNCCOc1cccc(c1)Cl	C9H12ClNO	185.66	185.653	0.27	0.894419	0.838384	0.834677	0.855827	0.844542	0.787211	0.719956	0.783903
2-(3-bromophenoxy)-N-methylethanamine	CNCCOc1cccc(c1)Br	C9H12BrNO	230.11	230.104	0.27	0.832222	0.871904	0.850901	0.851676	0.717751	0.821389	0.783903	0.774348
2-[(6-methyl-2,3,4,9-tetrahydro-1H-carbazol-1-yl)amino]ethanol hydrochloride	Cc1ccc2c(c1)c3c([nH]2)C(CCC3)NCCO	C15H20N2O	280.8	244.336	0.28	0.735677	0.765263	0.758322	0.753087	0.851158	0.958104	0.886439	0.898567
N-[(4-methoxy-1-naphthyl)methyl]cycloheptanamine hydrobromide	COc1ccc(c2c1cccc2)CNC3CCCCCC3	C19H25NO	283.42	283.42	0.29	0.665108	0.742114	0.75008	0.719101	0.884234	0.721058	0.687982	0.764425
1-[1-(3,5-dimethylphenyl)cyclopentyl]methanamine	Cc1cc(cc(c1)C2(CCCC2)CN)C	C14H21N	203.33	203.327	0.29	0.92763	0.948894	1.02886	0.968461	0.943771	0.950386	1.06505	0.986402
N-methyl-3-(3-methylphenoxy)-1-propanamine	Cc1cccc(c1)OCCCNC	C11H17NO	179.26	179.261	0.29	0.817104	0.701506	0.707878	0.742163	0.809261	0.906284	0.770673	0.828739
N-[(2-methoxy-1-naphthyl)methyl]-2-phenylethanamine hydrochloride	COc1ccc2ccccc2c1CNCCc3ccccc3	C20H21NO	327.86	291.4	0.3	0.659614	0.648153	0.645194	0.650987	0.820287	0.925028	0.897464	0.880926
1-[1-(4-methoxyphenyl)cyclopentyl]methanamine	COc1ccc(cc1)C2(CCCC2)CN	C13H19NO	205.3	205.299	0.3	0.947577	1.08875	1.08439	1.04024	1.06836	1.07277	1.01213	1.05108
tert-butyl rac-(1R,3r,5S)-8H-spiro[8-azabicyclo[3.2.1]octane-3,2'-[1,4]oxazinane]-8-carboxylate	CC(C)(C)OC(=O)N1[C@@H]2CC[C@H]1C[C@@]3(C2)CNCCO3	C15H26N2O3	282.39	282.381	0.3	0.935271	1.06906	1.0383	1.01421	1.05843	0.920617	1.06395	1.01433
N-(3-bromo-4-methoxybenzyl)-2-(4-chlorophenyl)ethanamine hydrobromide	COc1ccc(cc1Br)CNCCc2ccc(cc2)Cl	C16H17BrClNO	435.59	354.673	0.3	0.638302	0.6912	0.67309	0.66753	0.587652	0.649394	0.708931	0.648659
N-[2-nitro-4-(trifluoromethyl)phenyl]-1,3-propanediamine hydrochloride	c1cc(c(cc1C(F)(F)F)[N+](=O)[O-])NCCCN	C10H12F3N3O2	299.68	263.218	0.3	0.557768	0.489996	0.49076	0.512841	0.650496	0.762955	0.726571	0.713341
N-(3-chlorobenzyl)-2-(1H-indol-3-yl)ethanamine hydrobromide	c1ccc2c(c1)c(c[nH]2)CCNCc3cccc(c3)Cl	C17H17ClN2	284.79	284.79	0.33	0.744049	0.756111	0.736116	0.745425	0.869901	1.00221	1.08159	0.984564
1-(1-phenylcyclohexyl)methanamine	c1ccc(cc1)C2(CCCCC2)CN	C13H19N	189.3	189.3	0.33	0.932784	0.921811	0.931434	0.928676	0.922822	0.816979	1.11907	0.952958
tert-butyl 2,8-diazaspiro[4.5]decane-8-carboxylate	CC(C)(C)OC(=O)N1CCC2(CCNC2)CC1	C13H24N2O2	240.35	240.345	0.33	0.745609	0.860346	0.846707	0.817554	0.890849	0.876516	0.951488	0.906284
3-[(3-methylphenoxy)methyl]piperidine	Cc1cccc(c1)OCC2CCCNC2	C13H19NO	205.3	205.3	0.34	0.92394	0.961899	0.945399	0.943746	1.07718	1.02315	0.823594	0.974642
3-(2-propoxyphenyl)-1-propanamine	CCCOc1ccccc1CCCN	C12H19NO	193.29	193.288	0.35	0.906985	0.900986	0.895622	0.901198	1.05733	0.950386	0.906284	0.971334
3-[(4-chlorophenyl)thio]-1-propanamine	c1cc(ccc1SCCCN)Cl	C9H12ClNS	201.72	201.72	0.35	0.800572	0.970953	0.946845	0.906123	0.777288	0.873208	0.904079	0.851525
2-(1-adamantyl)ethanamine	C1C2CC3CC1CC(C2)(C3)CCN	C12H21N	179.31	179.305	0.35	0.768774	0.781812	0.77791	0.776166	0.867696	1.0452	0.91731	0.943403
3-(2-chlorophenyl)pyrrolidine	c1ccc(c(c1)C2CCNC2)Cl	C10H12ClN	181.67	181.665	0.37	0.867255	0.857875	0.826744	0.850625	0.836825	0.863286	0.872106	0.857405
3-[(4-methylphenoxy)methyl]piperidine	Cc1ccc(cc1)OCC2CCCNC2	C13H19NO	205.3	205.299	0.38	1.01748	1.11243	1.12511	1.08501	0.984564	0.958104	1.0441	0.99559
N-(4-ethylbenzyl)-2-(4-methoxyphenyl)ethanamine hydrobromide	CCc1ccc(cc1)CNCCc2ccc(cc2)OC	C18H23NO	269.39	269.39	0.38	0.718819	0.837538	0.937335	0.831231	0.797133	1.01103	0.853363	0.887174
(1-benzothien-2-ylmethyl)methylamine hydrochloride	CNCc1cc2ccccc2s1	C10H11NS	177.27	177.27	0.39	0.670083	0.656948	0.787453	0.704828	0.730981	0.873208	0.785006	0.796398
[2-(1H-indol-3-yl)ethyl][4-(methylthio)benzyl]amine hydrobromide	CSc1ccc(cc1)CNCCc2c[nH]c3c2cccc3	C18H20N2S	296.44	296.44	0.41	0.838969	0.86888	0.756192	0.821347	0.887541	1.03418	0.906284	0.942668
(4-nitrobenzyl)1,2,3,4-tetrahydronaphthalen-1-ylamine	c1ccc2c(c1)CCCC2NCc3ccc(cc3)[N+](=O)[O-]	C17H18N2O2	282.35	282.35	0.42	0.674082	0.582088	0.598783	0.618317	1.07497	0.858875	0.968026	0.967291
3-[(4-chlorobenzyl)thio]-1-propanamine	c1cc(ccc1CSCCCN)Cl	C10H14ClNS	215.75	215.747	0.42	0.778837	0.69476	0.669497	0.714365	0.977949	0.826902	0.857773	0.887541
(1,3-benzodioxol-5-ylmethyl)(3-bromobenzyl)amine hydrobromide	c1cc(cc(c1)Br)CNCc2ccc3c(c2)OCO3	C15H14BrNO2	401.1	320.185	0.44	0.629816	0.705846	0.625606	0.653756	0.837927	0.997795	0.966924	0.934215
2-({2-[(1-bromo-2-naphthyl)oxy]ethyl}amino)ethanol	c1ccc2c(c1)ccc(c2Br)OCCNCCO	C14H16BrNO2	400.23	310.19	0.45	0.694971	0.721127	0.770758	0.728952	0.721058	0.842337	0.832415	0.798603
3-(2-fluorophenoxy)-N-methyl-1-propanamine	CNCCCOc1ccccc1F	C10H14FNO	183.23	183.225	0.45	0.743528	0.732247	0.757281	0.744352	0.7828	0.909592	0.890849	0.86108
N-(2-nitrobenzyl)-1,2,3,4-tetrahydro-1-naphthalenamine hydrobromide	c1ccc2c(c1)CCCC2NCc3ccccc3[N+](=O)[O-]	C17H18N2O2	363.26	282.341	0.46	0.676146	0.658655	0.679056	0.671286	0.965821	0.833517	0.879824	0.893054
[2-(4-chlorophenyl)ethyl](4-ethoxybenzyl)amine hydrobromide	CCOc1ccc(cc1)CNCCc2ccc(cc2)Cl	C17H20ClNO	370.72	289.804	0.47	0.722623	0.819185	0.877919	0.806576	0.93054	0.943771	0.909592	0.927968
3-(2-ethylphenoxy)-N-methyl-1-propanamine	CCc1ccccc1OCCCNC	C12H19NO	193.29	193.288	0.47	0.890485	0.892273	0.881446	0.888068	0.85226	0.802646	0.866593	0.8405
3-[(3-fluorophenoxy)methyl]piperidine	c1cc(cc(c1)F)OCC2CCCNC2	C12H16FNO	209.27	209.262	0.48	0.937384	1.0482	0.956404	0.980664	1.00551	0.882029	1.02426	0.970599
{[5-(4-chlorophenyl)-2-furyl]methyl}amine hydrochloride	c1cc(ccc1c2ccc(o2)CN)Cl	C11H10ClNO	244.12	207.659	0.48	0.802636	0.801677	0.800442	0.801585	0.789416	0.715546	0.794928	0.76663
N-(5-bromo-2-methoxybenzyl)-2-(4-methoxyphenyl)ethanamine hydrobromide	COc1ccc(cc1)CCNCc2cc(ccc2OC)Br	C17H20BrNO2	350.26	350.26	0.49	0.739594	0.748974	0.739546	0.742705	0.996692	0.942668	0.846748	0.928703
{2-[3-(4-methylphenyl)-1,2,4-oxadiazol-5-yl]ethyl}amine hydrochloride	Cc1ccc(cc1)c2nc(on2)CCN	C11H13N3O	239.71	203.244	0.49	0.606212	0.63071	0.606748	0.614557	0.877619	0.93054	0.895259	0.901139
N-benzyl-1-(2,4-dichlorophenyl)methanamine hydrochloride	c1ccc(cc1)CNCc2ccc(cc2Cl)Cl	C14H13Cl2N	302.63	266.17	0.5	0.665157	0.68208	0.688273	0.678503	0.848953	0.910695	0.865491	0.875046
[2-(4-fluorophenyl)ethyl](4-nitrobenzyl)amine hydrobromide	c1cc(ccc1CCNCc2ccc(cc2)[N+](=O)[O-])F	C15H15FN2O2	274.3	274.3	0.53	0.862735	0.720363	0.743545	0.775548	0.877619	0.814774	0.887541	0.859978
tert-butyl 1-oxa-4,9-diazaspiro[5.5]undecane-9-carboxylate	CC(C)(C)OC(=O)N1CCC2(CC1)CNCCO2	C13H24N2O3	256.35	256.344	0.53	0.848056	0.752583	0.750909	0.783849	0.898567	0.952591	0.835722	0.895627
[2-(5,7-difluoro-2-methyl-1H-indol-3-yl)ethyl]amine oxalate hydrate	Cc1c(c2cc(cc(c2[nH]1)F)F)CCN	C11H12F2N2	318.28	210.226	0.53	0.786526	0.770855	0.791891	0.783091	0.790518	0.736494	0.598677	0.708563
1-[3-(4-chlorophenyl)-5-isoxazolyl]methanamine	c1cc(ccc1c2cc(on2)CN)Cl	C10H9ClN2O	208.65	208.65	0.54	0.759069	0.788071	0.844106	0.797082	0.878721	0.932745	0.840132	0.883866
4-(2-fluorophenoxy)piperidine	c1ccc(c(c1)OC2CCNCC2)F	C11H14FNO	195.24	195.236	0.56	0.825021	0.907115	0.817754	0.849963	1	0.883131	1.0441	0.975744
2-(2,5-dimethylphenoxy)-N-methylethanamine	Cc1ccc(c(c1)OCCNC)C	C11H17NO	179.26	179.261	0.56	0.815186	0.83471	0.854136	0.834677	0.864388	0.971334	1.03308	0.956266
(4-methoxybenzyl)(1-naphthylmethyl)amine hydrobromide	COc1ccc(cc1)CNCc2cccc3c2cccc3	C19H19NO	277.37	277.37	0.58	0.190166	0.784673	0.752469	0.575769	0.83903	0.920617	0.761852	0.8405
N-methyl-1-(4-phenoxyphenyl)methanamine	CNCc1ccc(cc1)Oc2ccccc2	C14H15NO	213.28	213.279	0.58	0.716787	0.54834	0.460475	0.5752	0.846748	0.974642	0.818082	0.879824
(2-propoxybenzyl)amine	CCCOc1ccccc1CN	C10H15NO	165.24	165.234	0.58	0.996329	0.886388	0.881641	0.921453	0.833517	1.11577	0.864388	0.93789
3-(4-methoxyphenyl)-1-propanamine	COc1ccc(cc1)CCCN	C10H15NO	165.24	165.234	0.58	0.750876	0.735969	0.731726	0.739524	0.813671	0.886439	0.918412	0.872841
N-methyl-1-(3-phenylisoxazol-5-yl)methanamine hydrochloride	CNCc1cc(no1)c2ccccc2	C11H12N2O	224.69	188.229	0.58	0.708496	0.773326	0.666685	0.716169	0.850055	0.944873	0.909592	0.901507
1-(2-methylphenyl)-1-phenylmethanamine hydrochloride	Cc1ccccc1C(c2ccccc2)N	C14H15N	197.28	197.28	0.59	0.595434	0.59862	0.602522	0.598859	0.697905	0.68688	0.684675	0.68982
1-[3-(3,5-dimethyl-1H-pyrazol-1-yl)phenyl]-N-methylmethanamine	Cc1cc(n(n1)c2cccc(c2)CNC)C	C13H17N3	215.3	215.298	0.59	1.0561	1.0944	0.947349	1.03262	0.853363	0.938258	0.942668	0.91143
2-methyl-3-(1-naphthyl)-1-propanamine	CC(Cc1cccc2c1cccc2)CN	C14H17N	199.3	199.295	0.59	1.00254	0.937465	0.893899	0.944634	1.06395	0.83462	1.05733	0.9853
tert-butyl 2-(aminomethyl)-1-azepanecarboxylate hydrochloride	CC(C)(C)OC(=O)N1CCCCCC1CN	C12H24N2O2	264.8	228.334	0.59	0.958501	0.96754	0.837034	0.921025	0.938258	1.00331	1.07277	1.00478
(1,3-benzoxazol-2-ylmethyl)methylamine	CNCc1nc2ccccc2o1	C9H10N2O	162.19	162.191	0.59	0.786299	0.896337	0.913926	0.865521	0.670342	0.717751	0.561191	0.649761
[2-(4-methoxyphenyl)ethyl](1-naphthylmethyl)amine hydrobromide	COc1ccc(cc1)CCNCc2cccc3c2cccc3	C20H21NO	372.31	291.392	0.59	0.718104	0.661824	0.683169	0.687699	0.954796	0.951488	0.801544	0.902609
N-(2-nitrobenzyl)-2-phenylethanamine hydrobromide	c1ccc(cc1)CCNCc2ccccc2[N+](=O)[O-]	C15H16N2O2	256.31	256.31	0.6	0.78399	0.632466	0.624386	0.680281	1.01654	0.938258	0.906284	0.953693
(2-methoxybenzyl)(2-naphthylmethyl)amine hydrobromide	COc1ccccc1CNCc2ccc3ccccc3c2	C19H19NO	358.28	277.365	0.6	0.585176	0.589695	0.654607	0.609826	0.855568	0.867696	0.879824	0.867696
(4-methoxybenzyl)(2-nitrobenzyl)amine hydrobromide	COc1ccc(cc1)CNCc2ccccc2[N+](=O)[O-]	C15H16N2O3	272.31	272.31	0.61	0.679658	0.763085	0.67878	0.707174	0.826902	0.923925	0.944873	0.898567
(4-bromobenzyl)(2,3-dimethoxybenzyl)amine hydrobromide	COc1cccc(c1OC)CNCc2ccc(cc2)Br	C16H18BrNO2	336.23	336.23	0.61	0.733108	0.822209	0.716332	0.757216	0.974642	0.931643	0.925028	0.943771
[2-(1-cyclohexen-1-yl)ethyl](4-methoxybenzyl)amine hydrochloride	COc1ccc(cc1)CNCCC2=CCCCC2	C16H23NO	281.83	245.37	0.61	0.718526	0.809236	0.761898	0.76322	0.862183	0.801544	0.719956	0.794561
8-chloro-2,3,4,5-tetrahydro-1H-pyrido[4,3-b]indole	c1cc2c(cc1Cl)c3c([nH]2)CCNC3	C11H11ClN2	206.68	206.675	0.61	1.04963	1.13184	1.17824	1.1199	0.915105	0.992282	0.914002	0.940463
{1-[3-(4-chlorophenyl)-1-adamantyl]ethyl}amine sulfate	CC(C12CC3CC(C1)CC(C3)(C2)c4ccc(cc4)Cl)N	C18H24ClN	387.93	289.848	0.61	0.688062	0.722737	0.745154	0.718651	0.822492	1.01654	0.933848	0.924293
N-(5-bromo-2-methoxybenzyl)-2-(2-fluorophenyl)ethanamine hydrobromide	COc1ccc(cc1CNCCc2ccccc2F)Br	C16H17BrFNO	419.13	338.218	0.61	0.624208	0.616193	0.610032	0.616811	1.01985	0.730981	0.918412	0.889746
[2-(1H-indol-3-yl)ethyl](3-nitrobenzyl)amine hydrobromide	c1ccc2c(c1)c(c[nH]2)CCNCc3cccc(c3)[N+](=O)[O-]	C17H17N3O2	295.34	295.34	0.62	0.723159	0.826094	0.848349	0.799201	0.961411	0.919515	1.0419	0.974274
[(2-methylphenyl)(2-thienyl)methyl]amine hydrochloride	Cc1ccccc1C(c2cccs2)N	C12H13NS	239.77	203.31	0.62	0.860248	0.877252	0.777488	0.838329	0.996692	0.916207	0.855568	0.922822
2-[(3,5-dimethyl-1-adamantyl)oxy]ethanamine	CC12CC3CC(C1)(CC(C3)(C2)OCCN)C	C14H25NO	223.36	223.357	0.62	0.798442	0.741057	0.71625	0.751917	0.866593	0.923925	0.77398	0.854833
N-methyl-1-quinolin-2-ylmethanamine dihydrochloride	CNCc1ccc2ccccc2n1	C11H12N2	245.15	172.23	0.62	0.762402	0.74109	0.767962	0.757151	0.907387	0.866593	0.816979	0.863653
N-(2-chlorobenzyl)-2-(4-methoxyphenyl)ethanamine hydrobromide	COc1ccc(cc1)CCNCc2ccccc2Cl	C16H18ClNO	356.69	275.777	0.62	0.601449	0.612373	0.729239	0.647687	0.754135	0.883131	0.914002	0.850423
N-benzyl-1-(3-bromophenyl)methanamine hydrochloride	c1ccc(cc1)CNCc2cccc(c2)Br	C14H14BrN	312.64	276.176	0.62	0.636969	0.786949	0.763946	0.729288	0.976847	0.882029	0.939361	0.932745
3-(2-methoxyphenyl)-3-methyl-1-pentanamine	CCC(C)(CCN)c1ccccc1OC	C13H21NO	207.32	207.315	0.62	0.765279	0.789566	0.786364	0.780403	0.895259	0.891951	0.900772	0.895994
tert-butyl (2-piperidin-3-ylethyl)carbamate	CC(C)(C)OC(=O)NCCC1CCCNC1	C12H24N2O2	228.34	228.34	0.63	0.861077	0.934182	0.866133	0.887131	0.859978	0.923925	1.00662	0.930173
[(5-tert-butyl-1,3-benzoxazol-2-yl)methyl]amine hydrochloride	CC(C)(C)c1ccc2c(c1)nc(o2)CN	C12H16N2O	240.74	204.271	0.63	0.782381	0.767035	0.686843	0.74542	0.76516	0.884234	0.790518	0.813304
2,7-diazaspiro[4.4]nonane-1,3-dione hydrochloride	C1CNCC12CC(=O)NC2=O	C7H10N2O2	190.63	154.168	0.63	0.819494	0.826858	0.838205	0.828186	0.29548	0.300992	0.300992	0.299155
N-benzyl-1-(4-biphenylyl)methanamine hydrochloride	c1ccc(cc1)CNCc2ccc(cc2)c3ccccc3	C20H19N	309.84	273.377	0.63	0.526312	0.630499	0.557784	0.571532	0.733186	0.836825	0.802646	0.790886
[1-(2-furyl)-3-buten-1-yl](2-thienylmethyl)amine hydrochloride	C=CCC(c1ccco1)NCc2cccs2	C13H15NOS	269.8	233.333	0.63	0.780007	0.784315	0.790428	0.784917	0.842337	0.91731	0.822492	0.860713
[1-(4-isopropyl-4H-1,2,4-triazol-3-yl)ethyl]amine dihydrochloride	CC(C)n1cnnc1C(C)N	C7H14N4	227.14	154.22	0.64	0.848836	0.743902	0.75351	0.782083	0.962514	0.933848	1.09041	0.99559
3-(2-aminoethyl)-1H-1,2,4-triazol-5-amine dihydrochloride	C(CN)c1nc([nH]n1)N	C4H9N5	200.07	127.15	0.64	0.7288	0.643569	0.72576	0.699376	0.83462	0.928335	0.950386	0.904447
3-amino-1-methyl-1,3-dihydro-2H-indol-2-one hydrochloride dihydrate	CN1c2ccccc2C(C1=O)N	C9H10N2O	234.68	162.19	0.64	0.979553	0.963459	1.00888	0.983964	0.862183	0.884234	0.955899	0.900772
3-[(3-methylbenzyl)thio]-1-propanamine	Cc1cccc(c1)CSCCCN	C11H17NS	195.33	195.328	0.64	0.88117	1.01405	1.04107	0.978762	0.923925	0.901874	0.771775	0.865858
1-[5-(4-methoxyphenyl)-3-isoxazolyl]methanamine	COc1ccc(cc1)c2cc(no2)CN	C11H12N2O2	204.23	204.228	0.64	0.840594	0.817104	0.846414	0.834704	0.819184	0.835722	0.796031	0.816979
ethyl 4-(aminomethyl)-2,5-dimethyl-3-furoate hydrochloride	CCOC(=O)c1c(oc(c1CN)C)C	C10H15NO3	233.7	197.232	0.64	1.30443	1.34125	1.37078	1.33882	0.919515	0.965821	0.914002	0.933113
3-(4-fluorophenoxy)-N-methyl-1-propanamine	CNCCCOc1ccc(cc1)F	C10H14FNO	183.23	183.225	0.64	0.730653	0.756989	0.745577	0.744406	0.804851	0.777288	0.841235	0.807791
N-(2-nitrobenzyl)cycloheptanamine hydrobromide	c1ccc(c(c1)CNC2CCCCCC2)[N+](=O)[O-]	C14H20N2O2	248.33	248.33	0.65	0.778073	0.705456	0.653192	0.712241	0.974642	0.936053	0.829107	0.913267
[2-(1H-indol-3-yl)ethyl](2-nitrobenzyl)amine hydrobromide	c1ccc(c(c1)CNCCc2c[nH]c3c2cccc3)[N+](=O)[O-]	C17H17N3O2	295.34	295.34	0.65	0.803433	0.808001	0.731417	0.78095	1.0419	1.01874	1.00662	1.02242
[2-(4-chlorophenyl)ethyl](4-methoxybenzyl)amine hydrobromide	COc1ccc(cc1)CNCCc2ccc(cc2)Cl	C16H18ClNO	275.78	275.78	0.65	0.721582	0.663369	0.690257	0.691736	0.851158	0.816979	0.878721	0.848953
N-(4-chlorobenzyl)cyclopropanamine hydrochloride	c1cc(ccc1CNC2CC2)Cl	C10H12ClN	218.13	181.67	0.65	0.785795	0.765588	0.74886	0.766748	0.851158	0.85226	0.92613	0.876516
[2-(1H-indol-3-yl)ethyl](4-nitrobenzyl)amine hydrobromide	c1ccc2c(c1)c(c[nH]2)CCNCc3ccc(cc3)[N+](=O)[O-]	C17H17N3O2	295.34	295.34	0.65	0.810813	0.859533	0.882519	0.850955	0.910695	0.947078	0.931643	0.929805
N-(2,4-dimethoxybenzyl)-2-(2-fluorophenyl)ethanamine hydrobromide	COc1ccc(c(c1)OC)CNCCc2ccccc2F	C17H20FNO2	289.35	289.35	0.65	0.730361	0.705212	0.697296	0.710956	0.876516	0.871003	0.829107	0.858875
N-(3-bromo-4-methoxybenzyl)cycloheptanamine hydrobromide	COc1ccc(cc1Br)CNC2CCCCCC2	C15H22BrNO	312.25	312.25	0.65	0.704952	0.689167	0.672537	0.688886	0.878721	0.785006	0.941566	0.868431
3-(5-methyl-1,2,4-oxadiazol-3-yl)piperidine hydrochloride	Cc1nc(no1)C2CCCNC2	C8H13N3O	203.67	167.211	0.65	0.837034	0.984674	0.849909	0.890539	0.84344	1.0849	0.893054	0.940463
