## Extended Data Table 10 CryoEM-statistics for "High-throughput diversification of protein-ligand surfaces to discover chemical inducers of proximity"

### Sheet: Sheet1
		Data set 1 - DDB1∆BPB•CRBN/dHTC1/ENL YEATS 1.4/14/2.8 µM	Data set 2 - DDB1∆BPB•CRBN/dHTC1/ENL YEATS 1.6/16/3.2 µM
	Microscope	Thermo Fisher Scientific Titan Krios
	Voltage (kV)	300
	Camera	Falcon 4
	Magnification	165,000×
	Pixel size (Å)	0.736
	Total electron exposure (e-/Å2)	50.22
	Number of frames (no.)	49
	Defocus range (µm)	-0.8 – -2.0
	Data collection software	EPU (v3.7)
	Energy filter slit width (eV)	10
	Micrographs collected (no.)	9856	13027
	Micrographs used (no.)	6568	11556
	Total extracted particles (no.)	1565852	5007878
		Map 1 – Homogeneous refine	Map2 – Local refine
	EMDB accession code	XXXXX
	PDB accession code	XXXX	XXX
	Final particles used (no.)	185312	185312
	Map resolution (Å, FSC 0.143)	2.6	2.9
	Resolution range (Å, 0th to 75th percentile)	2.9 – 6.9	3.3 – 6.9
	Model composition
	Non-hydrogen atoms	10477	4147
	Protein residues	1302	504
	Refinement package	Phenix.real_space_refine
	Model-to-Map CC	0.82	0.75
	Model-to-Map FSC (Å, FSC 0.5)	2.9	3.3
	B factors (Å2)
	Protein	122.63	151.2
	Ligand	218.83	158.81
	Water
	R.m.s deviations
	Bond lengths (Å)	0.003	0.003
	Bond angles(º)	0.577	0.606
	Validation
	MolProbity Score	1.66	2.13
	CaBLAM outliers (%)	1.35	1.23
	Clashscore	7.4	11.3
	Rotamer outliers (%)	1.38	2.63
	C-beta deviations (%)	N/A	N/A
	Ramachandran plot
	Favored (%)	97.19	96.37
	Allowed (%)	2.81	3.63
	Disallowed (%)	0	0
