## Extended Data Table 09 dHTC1 CRBNmidi crystal statistics for "High-throughput diversification of protein-ligand surfaces to discover chemical inducers of proximity"

### Sheet: Sheet1
	Data collection and refinement statistics for the X-ray crystal structure of CRBNmidi in complex with dHTC1.
		CRBNmidi:dHTC1
	Data collection
	Space group	P31
	Cell dimensions
	a, b, c (Å)	53.50, 53.50, 236.12
	α, β, γ (º)	90, 90, 120
	Resolution (Å)	236.12-2.5 (2.6-2.5)
	Rmerge	0.668 (7.063)
	I/σI	3.5 (0.5)
	CC1/2	0.97 (0.18)
	Completeness (%)	98.3 (89.3)
	Redundancy	10.7 (10.7)
	Refinement
	Resolution (Å)	43.13-2.5
	No. reflections	25690 (2302)
	Rwork/Rfree	0.244/0.303
	No. atoms
	Protein	5075
	Ligand/ion	98
	Water	67
	B-factors
	Protein	56.75
	Ligand/ion	63.47
	Water	48.26
	R.m.s. deviations
	Bond lengths (Å)	0.002
	Bond angles (º)	0.53
	PDB ID	9GY3
	Values in parentheses are for the highest-resolution shell.
	The Ramachandran statistics for the final structure were 94.76 % favoured, 5.08 % allowed and 0.16 % outliers. (Can be added to methods)
