## Extended Data Table 08 dHTC1 DMS for "High-throughput diversification of protein-ligand surfaces to discover chemical inducers of proximity"

### Sheet: Sheet1
	H (His)	K (Lys)	R (Arg)	D (Asp)	E (Glu)	C (Cys)	M (Met)	N (Asn)	Q (Gln)	S (Ser)	T (Thr)	A (Ala)	I (Ile)	L (Leu)	V (Val)	F (Phe)	W (Trp)	Y (Tyr)	G (Gly)	P (Pro)	X
P54	0.378313		0	0.0492309		0	0.865928	0.789982	0.516799	0.0538093	0.25933	0.0597085	0.562231	0.726649	0.32135	0.756366	0.82172	0.494791	0.928587	0
T55	0	0	0	0.209927	0	0	0	0	0	0	0.00341476	0	0	0	0	0	0	0	0	0
S56	0	0	0.828354		0	0	0	0	0	0.00395715	0	0	0	0	0	0	0	0	0	0.779052	0
H57	0	0.885803	0	0	0.88423	0.815649	0.84214	0.822061	0.737517	0.764362	0.439495	0.747508	0.645463	0.910103	0.732807		0.789771	0.728351	0.805321	0.816335
T58	0	0	0.866612	0.688755	0	0	0	0	0	0	0.00649145	0	0	0	0	0	0	0	0	0
Y59	0.794023	0.858099	0.782802	0.76542	0.897611	0.83307	0.795334		0.811454	0.8784	0.681728	0.808131	0.544662	0.880913				0		0.81066
L60	0.856818	0.944793	0.743513	0.26156	0.752336		0	0.748603	0.817337		0.768749		0.530546	0	0.779869	0.26911	0.876498	0.778428	0.680962	0.812542	0.43175
G61	0	0.784484	0	0	0.734475	0	0.52818	0		0	0.541983	0		0.885751	0.775353		0.818579		0
A62	0	0	0	0.00306984	0	0	0	0	0	0	0	0.00546656	0	0	0	0	0	0	0	0
D63	0	0	0	0	0	0	0	0.258643	0	0	0		0	0	0	0	0	0	0	0
Q86	0	0	0.820829	0.793164	0	0	0	0	0.00530191	0	0	0	0	0	0	0	0	0	0	0	0.208683
P98	0.523975	0.687193	0.660193		0.914707				0.771015	0.706251	0.802277			0.862848	0.758483			0.851803	0.881533	0
L99		0.782007	0	0.828658		0	0	0.661538	0.472461	0.576007	0.527206	0	0	0	0	0	0.736131	0	0.753267	0.755743
Q100	0	0	0.165463	0.762839	0	0	0	0	0.00210291	0	0	0	0	0	0	0	0	0	0		0.334179
L101	0.425864	0.162357	0.253372	0	0.9282	0	0		0.748742	0.43996	0.302665	0.514909	0	0	0	0	0	0		0.629655
F102	0		0	0	0	0	0	0	0.286931	0	0.0130623	0	0	0	0	0.00016939	0	0	0.366667	0.718
H103	0.00331345	0	0	0	0	0	0.0548248	0	0	0	0	0	0	0.105445	0	0	0	0.174468	0	0.251343
P104	0	0	0.00303803	0.0541112	0	0	0	0	0	0	0	0	0	0.000252025	0	0	0	0	0	0.00453706
R145	0	0	0	0	0.455696	0	0	0	0	0	0	0	0.0847438	0	0	0		0	0	0.87153	0.347577
E146	0	0.0540163	0	0	0.00608992	0	0	0	0	0	0	0	0	0	0	0	0	0	0	0	0
E147	0	0.419275	0.0729354	0	0.00266699	0	0	0.071	0	0	0	0	0	0	0	0	0	0	0	0	0
Q148	0	0	0.0297115	0.00256284	0	0	0	0	0.00389761	0	0	0	0	0.14016	0	0.0249936	0	0	0	0	0.104195
D149	0	0.202614	0	0	0	0	0	0.203355	0	0	0	0	0	0	0	0	0	0	0	0
F150	0	0	0.396615	0	0	0	0	0.155514	0	0	0	0	0	0	0	0.00366697	0	0	0	0
G151	0	0.628834	0	0	0.417791	0	0	0	0	0	0	0	0.62525	0	0.201852	0	0	0.00545849	0	0	0.106517
I152	0	0.0883662	0.198169	0	0	0	0	0	0	0	0	0	0.00486116	0.105454	0	0	0	0	0	0
E153	0	0.154666	0	0	0.00480627	0	0	0	0	0	0	0	0	0	0	0	0	0	0	0	0
I154	0	0	0.802489	0.820623	0	0	0	0	0	0	0	0	0.00384228	0	0	0	0	0	0	0	0.680257
V155	0.426159		0	0.836933	0.800824	0	0	0.587852	0.0148788	0	0	0.0681103	0	0	0	0	0	0	0	0.89198
K156	0.833158	0	0.858518	0.269551	0.709089	0	0		0	0.30727	0	0	0.139287	0	0	0	0.403286	0	0.159318
A347	0.146557	0.800921	0.728078	0.594179	0	0	0.105208	0	0	0	0.00120355	0	0	0	0			0.769495	0
A348	0				0.642186	0	0	0	0.795823	0	0	0	0	0	0	0	0	0	0.651468	0
Y349	0.901015				0.777203	0.594779	0.626184			0.78708	0.805446	0.761535	0.800776	0.766878	0.685642	0		0	0.687752	0.887503
V350		0.801901	0.779175	0	0.840036	0	0.681447	0.748559		0	0.367612	0.0409195	0	0.0836967	0				0.824528	0.738683	0.257881
N351	0.917192	0.841384	0	0	0.378965	0		0		0		0.814339		0.743975	0.848122				0.668424	0.903922
P352	0	0	0.796426		0	0	0	0	0	0	0	0	0	0.204025	0	0	0	0	0.0920998	0.00350911
H353	0	0.728461	0.889327	0.762505	0	0	0	0	0	0	0	0	0.153368	0	0.308906	0	0	0	0	0.830956
G354	0.759817	0.733744	0		0.65575	0.820129	0.883726	0.850799	0.844247	0.670863		0.831065	0.886629		0.54909	0.83699	0.872038	0.80277	0	0.822595	0
Y355	0	0	0.71596		0.109456	0	0	0	0	0	0	0	0	0	0	0	0	0.00210168	0	0.807876
V356	0	0.725328	0.794927		0.764214	0.304415	0.6439	0.729977	0.825298		0.655416	0.689339	0	0	0		0.828699	0.789129	0.852565	1
H357	0	0.435906	0.864145	0	0.889066	0	0	0.589469	0.0311948	0	0	0.269668	0	0	0	0	0.0921823	0	0.827262	0.81875
E358	0.708618	0.716501	0.904527	0.853543	0	0.643612	0		0.740121	0.694115	0.823943			0	0.766746	0.00779912	0.625677	0.705696	0.687615	0.639435	0
T359	0.670827	0.822015	0.792457	0.727747		0	0	0	0.746738	0	0	0	0	0.0922128	0		0.78261	0.928878	0.395525	0.664993
L360	0.801777		0.756677		0.77909	0	0		0.785774	0.545342	0	0	0	0	0	0	0.408646	0		0.776325
T361	0.829915	0.82467	0.253449	0	0.775595			0.790276	0.876045	0	0	0.783688	0.742321	0.730395	0.461496	0.720771	0.858484	0.914531		0.945019
A365		0.225802	0	0	0	0	0	0	0	0	0.0484977	0.000191499	0	0	0	0.775925	0.912477	0.624584	0	0
L368	0	0	0	0	0	0	0	0	0	0	0	0	0	0.00589953	0	0	0	0	0	0.136338	0.504848
N369	0	0	0	0	0	0	0	0.0039697	0	0	0	0	0	0	0	0	0	0	0	0
L370	0	0	0	0	0	0	0	0	0	0	0	0	0	0.00586689	0	0	0	0	0	0
I371	0	0	0.133653	0.199439	0	0	0	0	0	0	0	0	0.00489189	0	0	0	0	0	0	0
G372	0	0	0.00579557	0	0	0	0	0	0	0	0	0	0	0	0	0	0	0	0.00514948	0
R373	0	0	0	0	0	0	0	0	0	0	0	0	0	0	0	0	0	0	0	0
P374	0	0	0	0	0	0	0	0	0	0	0	0	0	0	0	0	0	0	0	0.00508956
S375	0	0	0	0	0	0	0	0	0	0.00292056	0	0	0	0	0	0	0	0	0	0.782526
T376	0	0	0.100561	0	0	0	0	0	0	0	0.00532528	0	0	0	0	0	0	0.00809187	0	0
E377	0	0.206082	0	0	0.00279723	0	0	0.0611125	0	0	0	0	0	0	0	0	0	0	0	0	0
H378	0.00258135	0	0.691342	0.573877	0.324627	0	0	0	0	0	0.343504	0	0	0	0	0	0	0	0.00091106	0.866866
S379		0.811457	0.759733	0.921931	0	0	0	0.333686	0.123029	0	0	0	0	0.237835	0	0.89393	0	0.832753	0	0
W380	0.793775					0.748721	0.776934					0.872715	0.902796	0.496029	0.877046	0.75308	0		0.653552	0.773164	0.742064
F381		0.788479	0	0	0.836211	0.85473	0.649115		0.76777	0.858209	0.822493	0.699466	0.806722	0.81195	0.800798	0	0	0	0.655561	0.71497
P382	0	0.0281992	0	0	0	0	0	0	0	0	0	0	0	0.23412	0	0	0.235212	0	0	0.00360224
G383	0	0	0.844656		0.0153322	0	0	0	0	0	0	0	0.192841	0	0.0806213	0	0	0	0.00464107	0
Y384	0	0.899955	0	0	0.767424	0	0.200167	0.836895		0.726313	0.0421589	0.778814	0.718408	0.784154	0.746	0	0.532223	0	0.778159	0.850613
A385	0	0	0.572171	0.75183	0	0	0	0	0	0	0.0284764	0.00274693	0	0	0	0	0	0	0	0.722326
W386			0	0	0.935422	0.511773		0.928266		0.833126				0.539819	0.814784		0	0.722105	0.701013	0.794575	0.546436
T387	0	0	0		0	0	0	0	0	0	0.00404709	0	0	0.181285	0	0	0	0	0
V388	0	0.537697		0.673075	0.535691	0.0289593	0	0	0	0	0	0	0	0	0.000961989	0	0	0		0.279088
A389	0.356206	0.909162	0	0	0	0.0939382	0	0	0	0	0	0	0	0	0	0.453781	0.828197	0.668776	0	0.759457
Q390	0.099716	0	0.811302	0.787477	0	0	0	0	0.00497078	0.117442	0	0	0	0	0	0	0	0	0	0	0.231098
C392	0	0.858093	0	0	0.783011	0	0.752977	0.789113		0.77584				0.805657	0.722146	0.842122	0.781594	0.788235	0.789437	0.879373	0.799772
K392	0	0.00538517	0	0	0	0	0	0	0	0	0	0	0	0	0	0	0	0	0	0.220596	0.483049
I393	0	0	0.720565	0	0	0	0	0	0	0	0	0	0.00495668	0	0	0	0	0	0	0
C394	0.759145		0	0	0.693981	0	0.773841	0.835692	0.872218	0.708394		0.752524	0.69001	0.772385	0.655358	0.771724		0.787309
A395	0	0	0	0	0	0	0	0	0	0	0	0.00793649	0	0	0	0	0	0	0	0
S396	0	0	0	0	0	0	0	0	0	0.00247252	0.0537107	0	0	0	0	0	0	0	0	0.799151
H397	0.00694969	0	0.454886	0.112414	0	0	0	0	0	0	0	0	0.0267495	0	0	0	0	0	0	0
I398	0	0	0.752195	0.585952	0.428954	0	0	0	0	0	0	0	0.000892976	0.24968	0	0	0.666196	0.838554	0	0.234698
G399	0.814688		0.731086	0.85451	0.812228	0.876823	0.941423	0.963211		0.828141	0.856964	0	0.774139	0.724418	0.542197		0.630321	0.855199	0	0.900297	0.0979954
W400	0.67979		0	0	0.876949	0.521543	0.782057		0.83618	0.870287	0.736578		0.692214	0.562146	0.739774	0.715441	0		0.705885	0.685337	0.658066
K401	0	0.00409121	0.833251	0.809374	0	0	0	0	0	0.0251199	0	0	0	0	0	0	0	0	0
F402		0.772756	0.0724236	0	0.722081	0.853966	0	0.806969	0.868471	0.794788	0.801714		0.747693	0.547119	0.836989	0	0	0	0.775732	0.77841
T403	0	0		0.722334	0	0	0	0	0	0	0.00418846	0	0	0	0	0	0	0	0
F414	0		0.730979	0.806766	0.848066	0	0	0.891553		0.772036	0.663219	0	0.420525	0	0	0	0	0
W415	0	0.873913	0.85434	0.584664	0.785428	0	0	0.193383	0.706928	0.342644	0	0.251066	0	0.409662	0	0	0	0	0.366707		0.483725
G416	0.785703		0.857244	0.848816		0.134665			0.776714	0.761423		0.220403	0.842451	0.525252	0.429159		0.84824		0	0.727345
L417	0.770799	0.770409	0	0	0.762526	0	0	0.741189	0.770976	0.856488	0.00578159	0	0	0	0.0170083	0	0.789221	0.761406		0.93568	0.283156
T418	0	0			0	0	0	0.397701	0	0	0.00168442	0	0	0.220782	0	0.540363	0	0.176427	0	0.0229361
