## Extended Data Table 07 SR-1114 DMS for "High-throughput diversification of protein-ligand surfaces to discover chemical inducers of proximity"

### Sheet: Sheet1
	H (His)	K (Lys)	R (Arg)	D (Asp)	E (Glu)	C (Cys)	M (Met)	N (Asn)	Q (Gln)	S (Ser)	T (Thr)	A (Ala)	I (Ile)	L (Leu)	V (Val)	F (Phe)	W (Trp)	Y (Tyr)	G (Gly)	P (Pro)	X
P54	0.17152		0.671595	0.696788		0	0.331713	0.610783	0.0590463	0	0	0	0.36741	0.264237	0.23625	0.103123	0.665375	0.0537957	0.780608	0
T55	0	0	0	0.0958164	0	0	0	0	0	0	0.00385634	0	0	0	0	0	0	0	0	0
S56	0	0	0	0.277507	0	0	0	0	0	0.00442096	0	0	0	0	0	0	0	0	0	0.667705	0
H57	0	0.849371	0.75883		0.856074	0.698217	0.736347	0.77425	0.763462	0.697028	0.371078	0.698438	0.621711	0.897037	0.746644		0.752823	0.639343	0.754652	0.809706
T58	0	0	0	0	0	0	0	0	0	0	0.00678976	0	0	0	0	0	0	0	0	0
Y59	0.754853	0.799002	0.775099	0.65022	0.895891	0.88051	0.836303		0.739007	0.839258	0.657912	0.784878	0.535675	0.853696				0		0.759674
L60	0.881068	0.941469	0.770029	0.7715	0.723267		0	0.786064	0.832329		0.705781		0.292341	0	0.812478	0.157861	0.859453	0.773139	0.68351	0.760308	0.357963
G61	0	0.535465	0.491763	0	0.259503	0	0.227087	0		0	0.0901778	0		0.656027	0.627257		0.893808		0
A62	0	0	0	0	0	0	0	0	0	0	0	0.00583408	0	0	0	0	0	0	0	0
D63	0	0	0	0.00354345	0	0	0	0.230544	0	0.00888695	0		0	0	0	0	0	0	0	0
Q86	0	0	0	0	0	0	0	0	0.00583066	0	0	0	0	0	0	0	0	0	0	0	0
P98	0.462726	0.678881	0.77216	0.794112	0.963362				0.797509	0.736361	0.798955			0.810383	0.711826			0.821833	0.861592	0
L99		0.549988	0.670111			0	0	0.644338	0.35804	0.523464	0.385531	0	0	0	0.0287144	0	0.814439	0.0488341	0.794826	0.819882
Q100	0	0	0	0.796985	0	0	0	0	0.0021637	0	0	0	0	0	0	0	0	0	0		0.208744
L101	0.38612	0.244679	0.130591	0.766157	0.903021	0	0		0.710419	0.45191	0.534002	0.336238	0	0	0	0	0	0		0.607602
F102	0		0.60371	0	0.414317	0	0	0.445822	0.558442	0	0.0299486	0.584744	0.551739	0.481055	0.489218	0	0	0	0.479973	0.817854
H103	0.00298686	0	0	0	0	0.00680055	0	0	0	0	0	0	0	0.0853448	0	0	0	0.272874	0	0.409245
P104	0	0	0	0	0	0	0	0	0	0	0	0	0	0	0	0	0	0	0	0.00534324
R145	0	0	0.00447126	0	0.217245	0	0	0	0	0	0	0	0.0858842	0	0	0		0	0	0.811743	0.365853
E146	0	0.00923733	0	0	0.00660957	0	0	0	0	0	0	0	0	0	0	0	0	0	0	0	0
E147	0	0.529159	0	0	0.00108792	0	0	0.207282	0	0	0	0	0	0.0217666	0	0	0	0	0	0.593162	0
Q148	0	0	0	0	0	0	0	0	0.00473521	0	0	0	0	0	0	0	0	0	0	0	0
D149	0	0.765792	0.332653	0	0	0	0.20406	0.388365	0.0695569	0	0.0316619	0	0.333958	0.341039	0.249763	0	0	0	0.0729514	0.475478
F150	0	0.300967	0.0930866	0	0	0	0	0.23172	0	0.0153631	0	0	0	0	0	0.00307969	0	0.0114943	0	0
G151	0	0.636746	0.39118	0	0.343821	0	0	0	0	0	0	0	0.677075	0	0.26313	0	0	0	0	0	0.0114173
I152	0	0	0	0	0	0	0	0	0	0	0	0	0.00562101	0	0	0	0	0	0	0
E153	0	0.0437734	0.0907679	0	0.0059999	0	0	0	0	0	0	0	0	0	0	0	0	0	0	0	0
I154	0	0	0	0	0	0	0	0	0	0	0	0	0.00434615	0	0	0	0	0	0	0.0773524	0.563087
V155	0.105503		0.681702	0.80307	0.817886	0	0	0.628997	0.0265595	0	0	0	0	0	0	0	0	0	0	0.881758
K156	0.621771	0	0	0.78516	0.688163	0	0		0	0.257812	0	0	0.100308	0	0	0	0.469373	0	0
A347	0.135984	0.846376	0.899084	0.310253	0	0	0.095215	0	0	0	0	0	0	0	0			0.850899	0
A348	0		0.715532	0.608442	0.637697	0	0	0	0.363472	0	0	0.000340697	0	0	0	0	0	0	0.512351	0
Y349	0.87061				0.81174	0.669593	0.633193			0.821747	0.835783	0.905533	0.774035	0.813368	0.743848	0		0	0.715222	0.927935
V350		0.781629			0.822286	0	0.601047	0.578229		0	0	0	0.0160983	0.409118	0				0.67327	0.729854	0.246665
N351	0.914643	0.898634	0.784809	0.635839	0.608529	0.593434		0		0.132526		0.770607		0.800322	0.926002				0.278635	0.889123
P352	0.346126	0.682028	0.597228	0.57542	0.231012	0.0702484	0.434636	0.443061	0.262189	0.595997	0.201445	0.220109	0.335301	0.631799	0.121063	0.541393	0.651805	0.526596	0.741398	0
H353	0.0010049	0.62143	0.194644		0.553067	0	0	0	0	0	0	0	0.0656184	0	0	0	0	0	0.42211	0.77477
G354	0.715375	0.679994	0.894574	0.832838	0.679191	0.815439	0.887311	0.886362	0.822351	0.670456		0.862863	0.923494		0.530152	0.872888	0.876977	0.80884	0	0.855531	0
Y355	0	0	0		0	0	0	0.182718	0	0	0	0	0	0	0	0	0	0.00222584	0.129845	0.80656
V356	0	0.722031	0.733837		0.81629	0.118092	0.574707	0.518123	0.541908		0.436449	0.722812	0	0	0		0.83453	0.791127	0.876058	0.978642
H357	0	0.947233	0.798354		0.693304	0	0	0.585762	0	0	0	0.418742	0	0	0	0	0	0	0.799721	0.83871
E358	0.725908	0.77424	0.890152	0	0	0.782449	0.0558381		0.704566	0.74371	0.850406			0.0558957	0.784315	0.577861	0.693346	0.756084	0.64327	0.625183	0
T359	0.61753	0.835027	0.880659	0.856515		0	0	0	0.673371	0	0	0	0	0	0		0.818018	0.919531	0.300511	0.656545
L360	0.881874		0.861832	0.816	0.753733	0	0		0.777163	0.543216	0.0153393	0	0	0	0	0	0.587612	0.113042		0.807383
T361	0.881205	0.812109	0.731954		0.794673			0.83262	0.951662	0	0	0.797837	0.615112	0.743236	0.15637	0.781504	0.83591	0.961898		0.936331
A365		0.553903	0.585239	0	0	0	0	0	0	0	0.0347214	0	0	0	0	0.846817	0.952512	0.784666	0	0
L368	0	0	0	0	0	0	0	0	0	0	0	0	0	0.00578486	0	0	0	0	0	0.385975	0.306596
N369	0	0	0	0	0	0	0	0.0042452	0	0	0	0	0	0	0	0	0	0	0	0
L370	0	0	0	0	0	0	0	0	0	0	0	0	0	0.00647562	0	0	0	0	0	0
I371	0	0	0	0	0	0	0	0	0	0	0	0	0.00511605	0	0	0	0	0	0	0
G372	0	0	0.168635	0	0	0	0	0	0	0	0	0	0.408876	0	0	0	0	0	0.00485807	0
R373	0	0	0.00610375	0	0	0	0	0	0	0	0	0	0	0	0	0	0	0	0	0
P374	0	0	0	0	0	0	0	0	0	0	0	0	0	0	0	0	0	0	0	0.00564855
S375	0	0	0	0	0	0	0	0	0	0.00340303	0	0	0	0	0	0	0	0	0	0.755962
T376	0	0	0	0	0	0	0	0	0	0	0.00568996	0	0	0	0	0	0.14094	0	0	0
E377	0	0.139894	0.0703984	0	0.00302006	0	0	0.0702188	0	0	0	0	0	0	0	0	0	0	0	0	0
H378	0	0.548751	0.407068	0	0.75353	0	0	0	0	0	0.341123	0	0.582898	0.458486	0	0	0	0	0.487854	0.917208
S379		0.76315	0.621597	0.108528	0	0	0	0	0.0751788	0	0	0	0	0	0	0.876577	0	0.679278	0	0
W380	0.771759		0.77253	0.947326		0.750386	0.83764					0.858668	0.924978	0.427832	0.900044	0.765834	0		0.629083	0.662703	0.770805
F381		0.760437			0.786156	0.884385	0.571608		0.823971	0.903803	0.838263	0.719809	0.814374	0.787506	0.789836	0	0	0	0.736706	0.788826
P382	0	0	0	0	0	0	0	0	0	0	0	0	0	0.123938	0	0	0.221533	0	0	0.00484536
G383	0	0	0	0	0	0	0	0	0	0	0	0	0.161603	0	0.106411	0	0	0	0.00480599	0
Y384	0	0.938061	0.882743		0.803306	0.0263503	0.179058	0.767628		0.773306	0.100209	0.848687	0.769281	0.832707	0.735328	0	0.386745	0	0.733833	0.885127
A385	0	0	0	0	0	0	0	0	0	0	0	0.00341437	0	0	0	0	0	0	0	0.701646
W386			0.589505	0.741928	0.92962	0.465369		1		0.875001				0.453586	0.83656		0	0	0.646065	0.845053	0.48061
T387	0	0	0	0	0	0	0	0	0	0	0.00414372	0	0	0.0919824	0	0	0	0	0
V388	0	0	0		0	0	0	0	0	0	0	0	0	0	0.0058786	0	0	0		0
A389	0.511156	0.927101		0.618272	0	0.0273928	0	0	0	0	0	0	0	0	0	0.612938	0.838237	0.794402	0	0.742338
Q390	0.249774	0	0	0	0	0.0097974	0	0	0.00512845	0.0357086	0	0	0	0	0	0	0	0	0	0	0.0661561
C392	0	0.856574	0.742194	0.811514	0.762955	0	0.718557	0.750781		0.730204				0.805134	0.673401	0.807442	0.765183	0.772735	0.770678	0.827358	0.794288
K392	0	0.00564573	0	0	0	0	0	0	0	0	0	0	0	0	0	0	0	0	0	0.33666	0.388671
I393	0	0	0	0	0	0	0	0	0	0	0	0	0.00541218	0	0	0	0	0	0	0
C394	0.782482		0.715408	0	0.815592	0	0.831272	0.846467	0.862671	0.700539		0.742919	0.724164	0.796842	0.612695	0.840026		0.789997
A395	0	0	0	0	0	0	0	0	0	0	0	0.00876561	0	0	0	0	0	0	0	0
S396	0	0	0	0	0	0	0	0	0	0.00305755	0.0799738	0	0	0	0	0	0	0	0	0.791791
H397	0.00754035	0	0	0	0	0	0	0	0	0	0	0	0	0	0	0	0	0	0	0
I398	0	0	0.645163	0.605126	0.69314	0	0	0	0	0	0	0	0.000411556	0.146824	0	0	0.526378	0.770587	0	0.349124
G399	0.808262		0.738138	0.570133	0.796168	0.867834	0.9358	0.9331		0.861371	0.906214	0	0.827142	0.66483	0.529952		0.594109	0.860101	0	0.883889	0.085022
W400	0.542706		0.765971	0.80572	0.843113	0.550287	0.768424		0.849748	0.832971	0.620619		0.694305	0.551296	0.756433	0.096089	0		0.651976	0.656616	0.681492
K401	0	0.00445583	0	0	0	0	0	0	0	0	0	0	0	0	0	0	0	0	0
F402		0.791138	0.835824	0.787813	0.642924	0.795982	0	0.742982	0.840741	0.64504	0.717216		0.683543	0.439194	0.80747	0	0	0	0.764477	0.738831
T403	0	0	0	0	0	0	0	0	0	0	0.00475824	0	0	0	0	0	0	0	0
F414	0			0.696842	0.797705	0	0	0.854806		0.772187	0.695633	0.134559	0.452984	0	0	0	0	0
W415	0	0.902548	0.724799	0.868535	0.789061	0	0	0.393189	0.702701	0.508471	0	0.331418	0	0.410944	0	0	0	0	0.369763		0.379145
G416	0.82017		0.879019	0.47787		0			0.784475	0.539287		0.181424	0.751431	0.226033	0		0.926939		0	0.708712
L417	0.840627	0.787117	0.859654	0.877775	0.783614	0	0	0.699281	0.800702	0.870915	0.00676456	0	0	0	0.149263	0	0.824408	0.838831		0.943436	0.264886
T418	0	0	0	0	0	0	0	0.431377	0	0	0.00134062	0	0	0.241004	0	0.704026	0	0.631857	0	0
